# Genome-wide sequence information reveals recurrent hybridization among diploid wheat wild relatives

**DOI:** 10.1101/678045

**Authors:** Nadine Bernhardt, Jonathan Brassac, Xue Dong, Eva-Maria Willing, C. Hart Poskar, Benjamin Kilian, Frank R. Blattner

## Abstract

Many conflicting hypotheses regarding the relationships among crops and wild species closely related to wheat (the genera *Aegilops*, *Amblyopyrum*, and *Triticum*) have been postulated. The contribution of hybridization to the evolution of these taxa is intensely discussed. To determine possible causes for this, and provide a phylogeny of the diploid taxa based on genome-wide sequence information, independent data was obtained from genotyping-by-sequencing and a target-enrichment experiment that returned 244 low-copy nuclear loci. The data were analyzed with Bayesian, likelihood and coalescent-based methods. *D* statistics were used to test if incomplete lineage sorting alone or together with hybridization is the source for incongruent gene trees. Here we present the phylogeny of all diploid species of the wheat wild relatives. We hypothesize that most of the wheat-group species were shaped by a primordial homoploid hybrid speciation event involving the ancestral *Triticum* and *Am. muticum* lineages to form all other species but *Ae. speltoides*. This hybridization event was followed by multiple introgressions affecting all taxa but *Triticum*. Mostly progenitors of the extant species were involved in these processes, while recent interspecific gene flow seems insignificant. The composite nature of many genomes of wheat group taxa results in complicated patterns of diploid contributions when these lineages are involved in polyploid formation, which is, for example, the case in the tetra-and hexaploid wheats. Our analysis provides phylogenetic relationships and a testable hypothesis for the genome compositions in the basic evolutionary units within the wheat group of Triticeae.
