## Supplementary material for "Genome-wide sequence information reveals recurrent hybridization among diploid wheat wild relatives": Table S1 Loci selected for TE

### Sheet: Table S1
Table S1. Overview of loci selected for the sequence capture. The locus name refers to the barley fl-cDNA initially used for loci selection (Mayer et al. 2012). Physical locations of these loci in bread wheat were obtained using the most recent genetic map of bread wheat (International Wheat Genome Sequencing Consortium 2018).
Locus	Chromosome wheat A-genome	Starting position	Ending position	Chromosome wheat B-genome	Starting position	Ending position	Chromosome wheat D-genome	Starting position	Ending position	Captured	Used for phylogenetic analyses	Low-copy number locus
NIASHv2008E12	chr1A	139772	140780	chr1B	4320388	4326862	chr1D	548188	554561	yes	no	yes
NIASHv1129O23	#N/A	#N/A	#N/A	chr1B	15447933	15452637	chr1D	10432684	10437449	yes	no	yes
AK250130.1	chr1A	13761640	13768465	chr1B	17380498	17386514	#N/A	#N/A	#N/A	yes	yes	yes
NIASHv3101J23	chr1A	27359239	27363226	chr1B	42013212	42016292	#N/A	#N/A	#N/A	yes	no	no
NIASHv2112F04	#N/A	#N/A	#N/A	chr1B	39847738	39853391	chr1D	24533390	24539086	yes	no	yes
NIASHv1116D04	chr1A	41740577	41745092	#N/A	#N/A	#N/A	#N/A	#N/A	#N/A	no	no	NA
NIASHv1001J07	chr1A	45793874	45797687	chr1B	65547297	65551128	chr1D	46181984	46185792	yes	no	yes
NIASHv3014F17	chr1A	48771147	48773774	#N/A	#N/A	#N/A	chr1D	48862750	48864983	yes	no	yes
NIASHv2111B14	chr1A	48979620	48982761	chr1B	69540203	69543427	chr1D	49418841	49422603	yes	yes	yes
NIASHv1119N16	#N/A	#N/A	#N/A	chr1B	70333620	70336733	#N/A	#N/A	#N/A	yes	no	yes
NIASHv1005E06	chr1A	70691394	70703733	chr1B	111662669	111671176	#N/A	#N/A	#N/A	yes	yes	yes
NIASHv3088H24	chr1A	73295028	73300576	chr1B	115954412	115959213	chr1D	73674346	73680135	yes	no	yes
NIASHv2108E11	chr1A	367874539	367877258	#N/A	#N/A	#N/A	chr1D	294742770	294745318	yes	no	yes
NIASHv1019M02	chr1A	305606400	305608316	chr1B	333322036	333323988	#N/A	#N/A	#N/A	yes	yes	yes
NIASHv3023N20	#N/A	#N/A	#N/A	chr1B	381381391	381391373	chr1D	280681731	280692786	yes	no	yes
NIASHv3145A04	chr1A	327525816	327529123	chr1B	357427906	357432428	chr1D	255490136	255491649	yes	yes	yes
NIASHv2018H13	chr1A	354934701	354937534	chr1B	384295567	384298220	chr1D	282945748	282948415	yes	yes	yes
NIASHv1006J04	chr1A	376670308	376674450	chr1B	407544078	407548179	chr1D	301947313	301951650	yes	yes	yes
NIASHv2064F19	chr3A	165416043	165421371	chr2B	148236413	148240848	chr2D	97218869	97223460	yes	no	yes
NIASHv2044I15	chr1A	402806707	402809222	#N/A	#N/A	#N/A	chr1D	320394112	320396309	yes	no	no
NIASHv1107H16	chr1A	395457930	395462109	chr1B	426682802	426686924	chr1D	314985574	314989893	yes	yes	yes
NIASHv1027H02	chr1A	446235922	446237929	chr1B	463831737	463832795	#N/A	#N/A	#N/A	yes	yes	yes
NIASHv1061L09	chr1A	392744201	392747362	chr1B	423558849	423562089	#N/A	#N/A	#N/A	yes	no	yes
NIASHv1052M11	chr1A	459307760	459311728	#N/A	#N/A	#N/A	chr1D	359838429	359842418	yes	yes	yes
NIASHv1111N13	#N/A	#N/A	#N/A	chr1B	470910897	470913695	chr1D	349253057	349256020	yes	no	yes
NIASHv1130O12	chr1A	458394135	458397150	chr1B	480653396	480656796	chr1D	357211933	357215254	yes	yes	yes
NIASHv1005K14	#N/A	#N/A	#N/A	chr1B	543020314	543022271	chr1D	403706786	403708747	yes	yes	yes
NIASHv3074A16	chr1A	496071099	496071262	chr1B	535545984	535550259	#N/A	#N/A	#N/A	yes	no	yes
NIASHv1122M14	#N/A	#N/A	#N/A	chr1B	499586157	499593767	chr1D	375203756	375205935	no	no	NA
NIASHv2020I22	chr1A	382048156	382058513	#N/A	#N/A	#N/A	chr1D	375933968	375939592	yes	no	no
NIASHv1071B24	chr1A	475309579	475313125	chr1B	502636798	502640123	chr1D	376096937	376100346	yes	no	yes
NIASHv1085J04	chr1A	516369804	516373517	chr1B	566601385	566604856	chr1D	419462745	419466309	yes	no	no
NIASHv3072D13	chr1A	547253712	547258243	chr1B	622183954	622188487	chr1D	452340835	452345382	yes	yes	yes
AK249824.1	chr1A	542436900	542443493	chr1B	611519368	611526615	chr1D	446704890	446710974	yes	yes	yes
NIASHv1020M09	chr1A	536958532	536965656	chr1B	598877427	598884305	chr1D	441037004	441074732	yes	yes	yes
NIASHv2082M12	chr1A	539900083	539901885	chr1B	604146356	604148234	chr1D	444150768	444152483	yes	no	yes
NIASHv2076L24	chr1A	554887705	554889868	chr1B	638013623	638015891	chr1D	463017269	463019368	yes	no	yes
NIASHv2032E04	chr1A	571653032	571655350	chr1B	661895429	661897765	chr1D	475816453	475818882	yes	no	yes
NIASHv2091P17	chr1A	577461517	577464822	chr1B	669150790	669154287	#N/A	#N/A	#N/A	yes	yes	yes
AK250796.1	chr1A	574336118	574340958	#N/A	#N/A	#N/A	chr1D	478121003	478125770	yes	yes	yes
NIASHv2013C21	chr1A	576777945	576784338	chr1B	668758473	668763441	chr1D	480432373	480438657	yes	no	yes
NIASHv2136L17	chr1A	581438013	581440151	chr1B	674498427	674500585	chr1D	484247813	484267349	yes	no	yes
NIASHv1008C12	#N/A	#N/A	#N/A	chr1B	678262564	678268612	chr1D	487171710	487177324	yes	yes	yes
AK251381.1	chr1A	592313038	592316482	chr1B	686936857	686936948	#N/A	#N/A	#N/A	yes	no	no
AK248567.1	chr2A	4210211	4214245	chr2B	5669047	5672902	chr2D	5770588	5774648	yes	no	yes
NIASHv2023K17	chr2A	10596276	10601767	chr2B	14046082	14051466	chr2D	10331791	10337193	yes	yes	yes
NIASHv2075H13	chr2A	12287646	12289166	chr2B	18177118	18178654	chr2D	11774604	11775942	yes	yes	yes
NIASHv2021D08	chr2A	15947987	15958605	chr2B	25017640	25028825	chr2D	13756969	13767655	yes	yes	yes
NIASHv1004J10	chr5A	71397255	71398719	chr5B	84626541	84628008	chr5D	75919180	75920645	yes	yes	yes
NIASHv2077K09	chr2A	30329120	30332255	chr2B	45734174	45737268	chr2D	28550435	28553576	yes	yes	yes
NIASHv3063K23	chr2A	30167425	30172107	#N/A	#N/A	#N/A	chr2D	27932155	27990163	yes	yes	yes
NIASHv2116I02	chr2A	29933831	29934922	chr2B	44027802	44028885	#N/A	#N/A	#N/A	yes	yes	yes
NIASHv2146E12	chr2A	43133656	43137260	chr2B	66541389	66545277	chr2D	38065121	38068807	yes	no	no
AK253026.1	#N/A	#N/A	#N/A	chr2B	84969202	84971092	chr2D	54076525	54078431	yes	no	no
NIASHv2001G18	chr2A	59552416	59558224	chr2B	91259895	91263557	chr2D	58777521	58783381	yes	no	yes
AK252210.1	chr2A	69351838	69355645	chr1B	611927003	611930737	chr2D	69534907	69538729	yes	yes	yes
NIASHv3067I15	chr2A	78560256	78565026	chr2B	119629455	119634218	chr2D	77379009	77383668	yes	yes	yes
NIASHv1107E09	#N/A	#N/A	#N/A	chr2B	157639719	157644930	chr2D	107401115	107406321	no	no	yes
NIASHv1028G08	chr2A	119089932	119095771	chr2B	168623769	168630038	chr2D	117842014	117847911	yes	yes	yes
NIASHv2058P13	#N/A	#N/A	#N/A	chr2B	217433307	217434768	chr2D	160613242	160614700	yes	no	yes
NIASHv1002F22	chr2A	374717728	374721995	#N/A	#N/A	#N/A	#N/A	#N/A	#N/A	no	no	NA
NIASHv1007B04	chr2A	161270174	161274275	chr2B	198540916	198545113	chr2D	139738187	139743073	yes	no	yes
NIASHv3018N07	chr2A	585656061	585660377	#N/A	#N/A	#N/A	chr2D	441761698	441766100	yes	yes	yes
NIASHv3043P01	#N/A	#N/A	#N/A	#N/A	#N/A	#N/A	#N/A	#N/A	#N/A	yes	no	no
NIASHv2052D22	chr2A	500531654	500535417	chr2B	439225167	439228859	chr2D	369481234	369484989	yes	yes	yes
NIASHv2139N15	chr2A	212898682	212902423	chr2B	254130143	254133827	chr2D	196707663	196711395	yes	yes	yes
NIASHv2005A17	chr2A	529952448	529958261	chr2B	464286919	464293026	#N/A	#N/A	#N/A	yes	no	no
AK251050.1	chr2A	281110390	281117392	chr2B	320739029	320746240	chr2D	241684081	241690791	yes	yes	yes
NIASHv2017N01	chr2A	580246971	580251298	chr2B	486579436	486584029	#N/A	#N/A	#N/A	yes	yes	yes
NIASHv2059H12	chr2A	574971220	574975479	chr2B	482731233	482735271	chr2D	406950566	406954499	no	no	NA
AK250049.1	chr2A	535710708	535716114	chr2B	471441396	471446444	chr2D	398462813	398467938	yes	no	yes
NIASHv2147G04	chr2A	584510646	584512967	chr2B	518739788	518741948	chr2D	440767076	440769235	yes	yes	yes
AK252992.1	chr2A	598161039	598163509	chr2B	531465573	531468051	chr2D	451286642	451289136	yes	no	yes
NIASHv1019H20	chr2A	603686932	603688613	chr2B	542354743	542356372	chr2D	460777490	460779149	yes	no	yes
NIASHv2029L05	chr2A	602797294	602802123	#N/A	#N/A	#N/A	chr2D	459827813	459961338	yes	yes	yes
NIASHv2081G06	chr2A	597498613	597504702	chr2B	532090691	532096747	chr2D	451971151	451977200	yes	yes	yes
NIASHv1051H15	chr2A	625019495	625024722	chr2B	566618550	566623883	chr2D	482656461	482661554	yes	no	yes
NIASHv1061G04	chr2A	624394141	624396050	chr2B	565188812	565212667	#N/A	#N/A	#N/A	yes	no	yes
NIASHv1003J03	chr2A	632625026	632629771	chr2B	572588732	572593479	chr2D	488232046	488236976	yes	yes	yes
NIASHv3030N10	chr2A	649487582	649495267	#N/A	#N/A	#N/A	chr2D	503440005	503448121	yes	yes	yes
NIASHv2053C08	#N/A	#N/A	#N/A	#N/A	#N/A	#N/A	chr2D	519122760	519131947	yes	yes	yes
NIASHv2099B04	#N/A	#N/A	#N/A	chr2B	637571865	637574630	chr2D	536148661	536151585	yes	no	yes
NIASHv1083B11	chr2A	676266638	676270975	chr2B	631440339	631443783	chr2D	531675986	531679313	yes	yes	yes
NIASHv2023F05	chr2A	675896166	675900702	chr2B	631202475	631207724	chr2D	531347724	531352736	yes	yes	yes
NIASHv1075J15	chr2A	704772767	704776982	chr2B	675352117	675356416	chr2D	564091445	564095720	yes	yes	yes
NIASHv3093B23	chr2A	696848746	696854966	chr2B	664126959	664133014	chr7D	606961309	606967076	yes	yes	yes
NIASHv2001J17	chr2A	715336901	715343558	chr2B	694054409	694060974	chr2D	577152398	577158990	yes	yes	yes
NIASHv1006N10	chr2A	722745427	722748635	#N/A	#N/A	#N/A	chr2D	588133674	588136657	yes	no	yes
NIASHv2112K23	chr2A	724619720	724624910	#N/A	#N/A	#N/A	chr2D	590239333	590244530	yes	no	yes
NIASHv2047P10	chr2A	720059346	720521544	chr2B	707414125	707633601	chr2D	585913634	586154809	yes	no	yes
NIASHv2040G12	chr2A	740847548	740855704	#N/A	#N/A	#N/A	chr2D	608915647	608923615	yes	no	yes
NIASHv2004I15	chr2A	740366233	740372874	chr2B	742471163	742477466	chr2D	608761021	608767373	yes	yes	yes
NIASHv2060P18	#N/A	#N/A	#N/A	chr2B	743736646	743743841	chr2D	609480291	609486104	yes	yes	yes
NIASHv2120H08	chr2A	742720225	742726878	chr2B	744166688	744173216	chr2D	609775264	609781891	yes	yes	yes
AK249570.1	chr2A	745013227	745019335	chr2B	748720777	748727699	chr2D	613342055	613348807	yes	yes	yes
NIASHv2129O09	chr2A	752275917	752278666	chr2B	760949537	760952296	chr2D	620539837	620542565	yes	no	yes
NIASHv3030D11	chr2A	779878611	779882255	chr2B	776747098	776750661	chr2D	633754938	633758496	yes	yes	yes
NIASHv3100J03	chr2A	756027897	756062287	chr2B	768024650	768027541	chr2D	626385044	626388013	yes	yes	yes
NIASHv3015H06	chr2A	776286607	776291154	chr2B	780785182	780789713	chr2D	651314949	651319506	yes	yes	yes
NIASHv2005E13	#N/A	#N/A	#N/A	chr2B	783441784	783449514	chrUn	31035949	31116678	yes	yes	yes
NIASHv1001F12	chr2A	769144907	769145952	#N/A	#N/A	#N/A	chr2D	644016316	644017562	yes	yes	yes
NIASHv2070A04	chr2A	769494580	769497683	chr2B	791478555	791481482	chr2D	644329907	644332984	yes	no	yes
NIASHv1004C20	chr2A	762620940	762624129	#N/A	#N/A	#N/A	chrUn	23998282	24001537	yes	yes	yes
NIASHv3025C11	chr3A	8211617	8212862	#N/A	#N/A	#N/A	chr3D	1109590	1110824	yes	yes	yes
NIASHv1041I08	chr3A	12510873	12513169	chr3B	10199480	10202055	chr3D	8285222	8287719	yes	no	yes
NIASHv1048I05	#N/A	#N/A	#N/A	chr3B	16452433	16455605	chr3D	11759630	11762796	yes	no	no
NIASHv2114B24	chr3A	25368525	25373802	#N/A	#N/A	#N/A	chr3D	11747386	11752277	yes	yes	yes
AK250906.1	chr3A	13409664	13411056	#N/A	#N/A	#N/A	chr3D	6971432	6972602	yes	no	no
NIASHv3001C05	chr3A	20325545	20329661	chr3B	23596351	23600506	chr3D	16054970	16059125	yes	no	no
NIASHv3113K05	chr3A	30543829	30545793	chr3B	36542358	36544419	#N/A	#N/A	#N/A	yes	yes	yes
NIASHv3008G09	chr3A	32426108	32428264	chr3B	41014134	41016077	chr3D	23228906	23231878	yes	yes	yes
NIASHv2025P23	chr3A	37301824	37303975	#N/A	#N/A	#N/A	chr3D	26681652	26683808	yes	yes	yes
NIASHv2094G16	#N/A	#N/A	#N/A	chr3B	47452681	47454861	chr3D	28493611	28495642	yes	no	no
NIASHv2001G19	chr3A	47825438	47835360	#N/A	#N/A	#N/A	chr3D	37755618	37764429	yes	yes	yes
AK251526.1	chr3A	61342350	61344613	chr3B	78389880	78394408	chr3D	48858381	48862792	yes	no	yes
NIASHv2138A02	#N/A	#N/A	#N/A	chr3B	90112749	90116196	chr3D	57151653	57159092	yes	yes	yes
AK249034.1	chr3A	111243712	111249213	chr3B	168266578	168275439	chr3D	114957369	114962763	yes	no	yes
NIASHv1078F01	chr1A	24943766	24944756	chr3B	160136278	160139261	chr3D	108535611	108572397	yes	no	no
AK249711.1	#N/A	#N/A	#N/A	chr3B	140486644	140490702	chr3D	90824633	90828791	yes	yes	yes
NIASHv3129N09	chr3A	119137442	119140109	chr3B	162222376	162224906	chr3D	111206055	111208622	yes	yes	yes
NIASHv2059P15	#N/A	#N/A	#N/A	chr3B	177080066	177089021	#N/A	#N/A	#N/A	yes	yes	yes
AK249831.1	chr3A	394480581	394485390	chr3B	392744954	392749606	chr3D	297594239	297598955	yes	no	no
NIASHv1047L22	chr3A	487457695	487463709	chr3B	476289610	476296275	chr3D	365787983	365798977	yes	yes	yes
NIASHv2150G18	chr3A	485006228	485011790	chr3B	474023148	474028601	chr3D	363855669	363868727	yes	no	yes
NIASHv1089B18	chr3A	480431051	480434053	#N/A	#N/A	#N/A	chr3D	360628265	360631357	yes	yes	yes
NIASHv2090C08	chr3A	508158357	508161182	#N/A	#N/A	#N/A	chr3D	386429591	386432428	yes	yes	yes
NIASHv2125M08	chr3A	517491191	517493266	chr3B	524325439	524327706	#N/A	#N/A	#N/A	yes	yes	yes
NIASHv2066C23	chr3A	504798479	504803722	#N/A	#N/A	#N/A	chr3D	381626010	381631279	yes	yes	yes
NIASHv1039I18	chr3A	503025213	503027395	chr3B	494530899	494533068	chr3D	379228058	379230227	yes	yes	yes
NIASHv2043E08	chr3A	504806986	504814411	#N/A	#N/A	#N/A	chr3D	381634620	381642029	yes	no	yes
NIASHv1005I08	chr3A	541635466	541639210	chr3B	535529719	535533185	#N/A	#N/A	#N/A	yes	yes	yes
NIASHv3031M05	chr3A	544378511	544385542	chr3B	533021886	533029330	chr3D	407387975	407394338	yes	yes	yes
NIASHv2082K16	chr3A	570795292	570798340	chr3B	564776750	564779981	chr3D	432547458	432550704	yes	no	no
NIASHv2041B21	chr3A	571795951	571799184	#N/A	#N/A	#N/A	chr3D	433421333	433425951	yes	yes	yes
NIASHv3112H19	chr3A	587550859	587553333	chr3B	584574767	584577203	chr3D	445736449	445738912	yes	no	yes
AK251074.1	chr3A	588436761	588440985	chr3B	585828916	585833264	chr3D	446488294	446492540	yes	no	no
NIASHv2142K13	chr3A	638332926	638336040	chr3B	659079729	659082570	chr3D	498205910	498209042	yes	no	yes
AK249495.1	chr3A	593999937	594002907	#N/A	#N/A	#N/A	chr3D	450478186	450481647	yes	yes	yes
NIASHv2029G10	#N/A	#N/A	#N/A	chr3B	655464977	655480532	#N/A	#N/A	#N/A	yes	yes	yes
NIASHv1036M12	chr3A	634935290	634938137	chr3B	654423963	654426572	chr3D	495484797	495487399	yes	yes	yes
NIASHv2147C17	chr3A	632039214	632041377	chr3B	651425225	651427391	chr3D	488949963	488952108	yes	yes	yes
NIASHv2019E23	chr3A	616468509	616472198	chr3B	630363728	630367425	chr3D	474117854	474121544	yes	no	no
NIASHv2010L15	chr1A	472550411	472552276	chr1B	498063414	498065350	chr1D	373116117	373117977	yes	no	yes
NIASHv2033P01	chr3A	614677175	614680579	chr3B	627712297	627715641	#N/A	#N/A	#N/A	yes	yes	yes
NIASHv1116P24	chr3A	614759635	614764171	chr3B	627906671	627911352	chr3D	472402081	472406741	yes	yes	yes
NIASHv1085I06	chr3A	641797425	641802589	#N/A	#N/A	#N/A	chr3D	502946290	502951342	yes	yes	yes
NIASHv2146E09	chr3A	642153248	642157772	chr3B	665252162	665256627	#N/A	#N/A	#N/A	yes	no	no
NIASHv1072J22	chr3A	645129735	645133524	chr3B	669425062	669428871	chr3D	507026715	507030679	yes	yes	yes
NIASHv1015H21	#N/A	#N/A	#N/A	chr3B	672870486	672874081	#N/A	#N/A	#N/A	yes	no	yes
NIASHv1026E05	chr3A	653851388	653857388	chr3B	682785980	682791729	chr3D	518151489	518157207	yes	yes	yes
AK250429.1	chr3A	663438383	663439671	chr3B	700070118	700071290	chr3D	529486027	529487195	yes	no	no
NIASHv2065F23	chr3A	664691755	664696681	chr3B	701413889	701418638	chr3D	531051727	531056503	yes	no	no
NIASHv2012M23	chr3A	682326135	682330635	chr3B	722359126	722363562	chr3D	545914319	545919031	yes	yes	yes
NIASHv1077I03	#N/A	#N/A	#N/A	chr3B	783193248	783196581	chr3D	586881418	586884834	yes	no	yes
NIASHv3035L02	chr3A	719301912	719305756	#N/A	#N/A	#N/A	chr3D	589374123	589378645	yes	yes	yes
NIASHv2058L21	#N/A	#N/A	#N/A	chr3B	798503336	798506983	chr3D	595063057	595073707	yes	yes	yes
AK248476.1	chr3A	727989993	727993443	chr3B	804666545	804671629	chr3D	598010102	598013527	no	no	NA
NIASHv2028E10	#N/A	#N/A	#N/A	chr3B	820498063	820505811	chr3D	609619267	609626813	yes	yes	yes
AK251322.1	chr4A	598590266	598592085	chr4B	8980705	8983962	chr4D	5102654	5103326	yes	yes	yes
NIASHv3090B15	chr4A	597905208	597910149	#N/A	#N/A	#N/A	chr4D	5592409	5597294	yes	no	yes
NIASHv2028O18	chr4A	597677918	597682345	chr4B	10588612	10592818	chr4D	6033762	6038181	yes	yes	yes
NIASHv2014H03	chr4A	584817523	584823254	chr4B	27105023	27110293	chr4D	15781255	15786771	yes	yes	yes
NIASHv2105L06	#N/A	#N/A	#N/A	chr4B	27518976	27521666	chr4D	15912215	15914503	yes	yes	yes
NIASHv2108J05	chr4A	578540701	578547178	chr4B	35506264	35548654	chr4D	23412802	23419128	yes	no	yes
NIASHv2004F10	chr4A	562286050	562286341	#N/A	#N/A	#N/A	chr4D	39208710	39212340	yes	no	yes
NIASHv2112C18	chr4A	562403588	562407451	chr4B	55922962	55926947	chr4D	38446112	38448632	yes	yes	yes
AK249571.1	chr4A	512342894	512349682	chr4B	107658033	107665384	chr4D	75264149	75272630	yes	no	no
NIASHv1081H14	chr4A	492888132	492891922	chr4B	116332797	116336585	chr4D	82445067	82448907	yes	no	yes
NIASHv3144F24	chr4A	492888134	492891907	chr4B	116332799	116336585	chr4D	82445067	82448907	yes	yes	yes
AK251061.1	chr4A	298241264	298244586	chr4B	360229959	360235854	chr4D	238636737	238641050	yes	yes	yes
NIASHv1138B11	chr4A	541361342	541366240	chr4B	82600122	82604448	chr4D	55559913	55564672	yes	yes	yes
NIASHv2023D07	#N/A	#N/A	#N/A	chr4B	394639878	394644676	chr4D	317601076	317605911	yes	no	no
NIASHv2047I02	chr4A	506164119	506172446	chr4B	111036355	111045499	chr4D	79700101	79708740	yes	yes	yes
NIASHv3097N06	chr4A	542033447	542038716	chr4B	82003651	82009114	chr4D	55046894	55052301	yes	no	no
NIASHv3136D22	#N/A	#N/A	#N/A	chr4B	155377469	155379282	chr4D	168197199	168199441	yes	no	yes
NIASHv2015D21	chr4A	136753605	136760060	chr4B	414859152	414865740	chr4D	336657650	336664099	yes	no	yes
NIASHv3148A06	chr4A	94979954	94981689	#N/A	#N/A	#N/A	chr4D	369668457	369670184	no	no	NA
NIASHv1030O05	chr4A	106342738	106346775	chr4B	443446424	443450527	#N/A	#N/A	#N/A	yes	yes	yes
NIASHv2001E23	chr4A	133453327	133457245	chr4B	417737792	417741552	chr4D	338823044	338826805	yes	yes	yes
NIASHv3120P04	chr4A	82846890	82848726	chr4B	468050071	468051935	chr4D	380795467	380797308	yes	no	yes
NIASHv2083N11	chr4A	87411872	87415583	chr4B	464156777	464161113	chr4D	378259409	378263392	no	no	NA
NIASHv2107B09	#N/A	#N/A	#N/A	chr4B	500834480	500843001	chr4D	404098685	404106938	yes	no	yes
NIASHv3126D01	chr4A	76414777	76421578	chr4B	485546367	485553556	chr4D	394846408	394853183	yes	yes	yes
NIASHv3142C22	#N/A	#N/A	#N/A	chr4B	542751832	542756039	chr4D	438790026	438794263	yes	no	no
NIASHv2039I23	chr4A	32676108	32677725	chr4B	529850350	529851995	chr4D	431416266	431417902	yes	yes	yes
NIASHv1006N15	chr4A	21063242	21066368	chr4B	558578461	558580546	chr4D	446427313	446430457	yes	no	no
NIASHv2028E12	chr4A	7763976	7768900	chr4B	574940598	574945503	chr4D	460472205	460477142	yes	yes	yes
NIASHv2030L12	chr4A	7745478	7748639	chr4B	574950211	574953362	chr4D	460481098	460484435	yes	yes	yes
NIASHv2055M07	chr4A	5664307	5670323	chr4B	580850443	580856432	chr4D	464531093	464538910	yes	yes	yes
NIASHv2026L21	chr4A	2951455	2959205	chr4B	587898466	587904304	#N/A	#N/A	#N/A	yes	yes	yes
NIASHv2028H24	chr4A	5983842	5992082	chr4B	579452146	579459219	chr4D	463911808	463918620	yes	no	yes
AK250844.1	#N/A	#N/A	#N/A	chr4B	582834556	582839558	chr4D	465769212	465773049	no	no	NA
NIASHv3148C05	chr4A	3143436	3147339	chr4B	586465312	586468930	#N/A	#N/A	#N/A	yes	yes	yes
NIASHv3081C04	#N/A	#N/A	#N/A	chr4B	602448390	602456673	chr4D	477506518	477518648	yes	yes	yes
NIASHv2030H12	#N/A	#N/A	#N/A	chr4B	601195044	601198566	chr4D	477013482	477016956	yes	no	no
NIASHv1051M22	chr5A	664483225	664490011	chr4B	615556450	615563271	chr4D	484149289	484156121	yes	yes	yes
NIASHv1100G15	chr5A	665466179	665470378	chr4B	616987179	616990905	chr4D	484657741	484660913	yes	yes	yes
NIASHv2041H01	chr5A	666228454	666234870	chr4B	618588918	618595471	chr4D	485382508	485389030	no	no	NA
NIASHv3092A12	chr5A	665471080	665476114	chr4B	616996754	617001732	chr4D	484661788	484669232	yes	yes	yes
AK253053.1	chr5A	663304440	663306609	chr4B	613374493	613376681	#N/A	#N/A	#N/A	yes	yes	yes
NIASHv1012O21	chr5A	676590851	676593545	chr4B	637385934	637388645	chr4D	497028861	497031555	yes	no	no
AK250867.1	chr5A	674576177	674577882	chr4B	634459175	634460865	chr4D	494877141	494878843	yes	no	no
NIASHv2029G06	chr5A	676965604	676968811	chr4B	637736705	637739836	chr4D	497165847	497169020	yes	no	no
AK249011.1	chr5A	698498229	698501688	chr4B	657184998	657188076	chr4D	509645786	509648839	yes	no	yes
NIASHv3063P21	chr5A	681384619	681387236	chr4B	644094359	644096714	chr4D	500467832	500470436	yes	no	yes
NIASHv1046E03	chr5A	687148840	687152385	#N/A	#N/A	#N/A	chr4D	502711921	502712111	yes	yes	yes
NIASHv2028J08	#N/A	#N/A	#N/A	chr7B	508657083	508660654	#N/A	#N/A	#N/A	yes	no	yes
NIASHv2036B23	chr5A	707822162	707827732	chr2B	95348531	95354162	#N/A	#N/A	#N/A	yes	yes	yes
NIASHv3072B14	chr1A	490510108	490524940	chr4B	671739106	671743236	chr2D	639425723	639431595	no	no	NA
AK248749.1	chr5A	1219000	1226286	chr5B	3917638	3923060	chr5D	2136061	2141632	yes	yes	yes
AK252329.1	chr5A	20964	23979	chr5B	1749631	1752821	chr5D	555109	558036	yes	no	yes
NIASHv3103E17	chr5A	334618	338765	#N/A	#N/A	#N/A	chr2D	628897679	628901835	yes	no	no
NIASHv2136O20	chr5A	2615707	2617507	#N/A	#N/A	#N/A	chr5D	3653903	3660826	yes	no	no
NIASHv2112L06	chr5A	4847897	4852775	chr5B	7541431	7546008	chr5D	7410424	7415362	yes	yes	yes
AK252793.1	chr5A	11514977	11518475	chr5B	13689836	13702544	chr5D	14965251	14968835	yes	yes	yes
NIASHv3032B09	#N/A	#N/A	#N/A	chr5B	21534795	21539068	#N/A	#N/A	#N/A	yes	no	yes
NIASHv2019K23	chr5A	26456613	26462356	chr5B	27820761	27826397	chr5D	37351665	37357421	yes	no	no
NIASHv3085H23	chr5A	26440234	26449884	chr5B	27830173	27839887	chr5D	37322129	37331809	yes	yes	yes
NIASHv1026E03	chr5A	35655020	35657482	chr5B	44858619	44861056	chr5D	45018428	45020899	yes	no	yes
NIASHv2041I18	chr5A	134090824	134093478	chr5B	134922799	134925529	chr5D	122203302	122206060	yes	yes	yes
NIASHv2035F19	chr5A	137275999	137279469	chr5B	136622574	136628091	#N/A	#N/A	#N/A	yes	no	yes
NIASHv2040J13	chr5A	413040620	413044162	chr5B	368486116	368489120	chr5D	318441222	318444721	yes	yes	yes
NIASHv3108P17	chr5A	41302042	41307786	#N/A	#N/A	#N/A	chr5D	52053799	52059566	yes	yes	yes
NIASHv1003D08	chr5A	84387498	84389274	chr5B	96138282	96140058	chr5D	90923639	90925416	yes	no	yes
NIASHv1032N06	chr5A	214914013	214921269	chr5B	211582579	211590063	chr5D	200638984	200646354	yes	yes	yes
NIASHv3060N24	chr5A	82313932	82316159	chr5B	94098736	94101043	#N/A	#N/A	#N/A	yes	no	yes
NIASHv2094J13	chr5A	118660967	118666013	chr5B	123750128	123755465	chr5D	113381273	113386652	yes	no	yes
NIASHv1060D16	chr5A	328551440	328553860	#N/A	#N/A	#N/A	chr5D	244107853	244110241	yes	yes	yes
NIASHv2037K06	chr5A	328945967	328951353	chr5B	278229997	278237069	#N/A	#N/A	#N/A	yes	yes	yes
NIASHv2118F23	chr5A	230453176	230541888	chr5B	197192321	197201695	chr5D	192537578	192539653	yes	yes	yes
AK251964.1	chr5A	329223384	329225870	chr5B	278446285	278448865	chr5D	245186719	245189305	yes	no	no
NIASHv1102L13	chr5A	331399708	331402958	chr5B	281836898	281840087	chr5D	247610477	247613689	yes	no	yes
NIASHv3020C17	chr5A	333439929	333442933	chr5B	283203557	283206724	chr5D	250406429	250409592	yes	no	no
AK251479.1	chr5A	350065871	350071599	chr5B	295585648	295595440	chr5D	263138190	263143968	yes	yes	yes
NIASHv2090B09	chr5A	386697837	386699654	chr5B	335201493	335203307	chr5D	293656913	293658721	yes	yes	yes
NIASHv2085I09	chr5A	388637690	388643321	chr5B	336788421	336799478	chr5D	295069091	295074762	yes	no	no
NIASHv2019I09	chr5A	422077335	422083211	chr5B	376339382	376346859	chr5D	324592445	324598142	yes	no	yes
NIASHv2057H24	chr5A	429511469	429515875	chr5B	379812887	379817126	chr5D	327053224	327057383	yes	no	yes
NIASHv1013L02	chr5A	450164019	450168526	chr5B	410531043	410535724	chr5D	349864374	349868931	yes	no	no
AK251848.1	#N/A	#N/A	#N/A	chr5B	412452409	412456297	chr5D	351393344	351397834	yes	no	yes
NIASHv3108H21	chr5A	464471359	464485854	#N/A	#N/A	#N/A	chr5D	362992467	362999805	yes	yes	yes
AK252673.1	chr5A	474541371	474544904	chr5B	441449326	441452886	chr5D	371469171	371472700	yes	yes	yes
NIASHv2026L03	chr5A	469062106	469068168	chr5B	434698476	434704915	chr5D	367249930	367419599	yes	no	yes
NIASHv3021D10	chr5A	478896537	478899777	chr5B	454291524	454294877	chr5D	378889967	378892935	yes	yes	yes
NIASHv2020D03	chr5A	502798726	502809267	chr5B	477667043	477676930	chr5D	397619124	397628685	yes	yes	yes
NIASHv3071I18	chr5A	529364898	529368399	chr5B	503323453	503327018	chr5D	416596483	416600042	yes	yes	yes
NIASHv1014E15	chr5A	534116901	534121723	#N/A	#N/A	#N/A	chr5D	420711074	420715894	yes	no	yes
NIASHv3046C17	chr5A	552069688	552072435	chr5B	530966224	530968596	chr5D	436799332	436801851	yes	yes	yes
NIASHv2142F15	chr5A	561968113	561972981	chr5B	541940575	541946837	chr5D	444894802	444899788	yes	no	no
NIASHv3086G24	chr5A	590539342	590541579	chr5B	577226530	577228982	chr5D	469501065	469503570	yes	yes	yes
NIASHv2071H16	chr5A	593087831	593090470	#N/A	#N/A	#N/A	chr5D	473115155	473117871	yes	no	yes
NIASHv3035O23	chr5A	597289454	597292446	chr5B	585751903	585754936	chr5D	478163268	478166394	yes	yes	yes
NIASHv2041N17	chr5A	605152985	605155947	chr5B	594873317	594876320	chr5D	483696897	483699803	yes	yes	yes
NIASHv3027P02	chr5A	609866741	609872639	chr5B	602246074	602251480	chr5D	488856965	488864388	no	no	NA
NIASHv2041B06	chr5A	11935529	11943027	chr5B	621841039	621849865	chr5D	18159774	18177429	yes	yes	yes
AK250803.1	chr5A	622986281	622990669	chr5B	618120476	618124744	chr5D	498621660	498626140	yes	yes	yes
NIASHv1075J07	chr5A	640724604	640726265	chr5B	643460650	643462446	chr5D	512534231	512536116	yes	yes	yes
NIASHv1006F09	chr5A	645001351	645005660	chr5B	650133265	650136499	chr5D	517601081	517605462	yes	yes	yes
NIASHv1023N07	chr5A	644805454	644812415	chr5B	650008979	650016302	chr5D	517421669	517428880	yes	no	yes
NIASHv3051M12	chr4A	640894363	640900720	chr5B	670828627	670835343	chr5D	531510531	531516901	yes	no	yes
AK250137.1	chr4A	636677619	636967363	chr5B	674889887	674894944	chr5D	534634697	534639740	yes	yes	yes
NIASHv3052H21	chr4A	622275378	622277497	chr5B	689866363	689868419	#N/A	#N/A	#N/A	no	no	NA
AK249063.1	chr4A	629857216	629860794	chr5B	680358774	680362339	#N/A	#N/A	#N/A	no	no	NA
NIASHv1013F08	chr4A	610483861	610490594	chr5B	704878392	704884404	chr5D	558242584	558247898	yes	no	yes
AK251756.1	chr4A	605711212	605714335	#N/A	#N/A	#N/A	chr5D	557191801	557194787	yes	no	yes
NIASHv1028O24	chr6A	9321179	9328236	chr6B	15780760	15787881	chr6D	8661346	8668713	yes	no	yes
NIASHv1143K18	chr6A	11568709	11590670	#N/A	#N/A	#N/A	#N/A	#N/A	#N/A	yes	no	no
NIASHv1066N17	chr6A	15694610	15701005	#N/A	#N/A	#N/A	#N/A	#N/A	#N/A	yes	yes	yes
NIASHv2101A14	chr6A	14301733	14303189	chr6B	23658487	23659911	chr6D	13060110	13061580	yes	yes	yes
NIASHv2001L06	chr6A	22021299	22023457	chr6B	37250943	37252995	chr6D	23075529	23077736	no	no	NA
AK250700.1	chr6A	23895416	23896853	#N/A	#N/A	#N/A	chr6D	25803765	25805110	yes	yes	yes
NIASHv2086D01	chr6A	23408545	23411335	chr6B	40282214	40285117	chr6D	24557539	24560365	yes	yes	yes
NIASHv2148G01	#N/A	#N/A	#N/A	chr6B	42392966	42394275	chr6D	25916275	25916432	yes	no	yes
NIASHv1120F17	#N/A	#N/A	#N/A	chr6B	46883748	46886478	#N/A	#N/A	#N/A	yes	yes	yes
NIASHv1049B23	#N/A	#N/A	#N/A	chr6B	71034454	71038586	chr6D	34338402	34342496	yes	yes	yes
NIASHv1059F15	chr6A	60999922	61004309	chr6B	116602896	116606066	chr6D	54266581	54269764	yes	yes	yes
NIASHv2039I04	chr6A	87242808	87249858	chr6B	143994004	144001439	#N/A	#N/A	#N/A	yes	yes	yes
AK249069.1	chr6A	64311365	64316545	chr6B	120662291	120667465	#N/A	#N/A	#N/A	yes	yes	yes
AK251798.1	chr6A	105178242	105203066	chr6B	165331595	165333486	#N/A	#N/A	#N/A	yes	no	no
NIASHv2140L14	#N/A	#N/A	#N/A	chr6B	204543084	204547770	chr6D	115083997	115088642	yes	yes	yes
NIASHv1015D14	chr6A	79267846	79341663	chr6B	135859504	135862830	chr6D	62114462	62118240	yes	yes	yes
NIASHv2054E12	chr6A	171803287	171805747	chr6B	230763468	230768273	chr6D	132759319	132762377	no	no	NA
NIASHv2039G09	#N/A	#N/A	#N/A	chr6B	665035114	665132973	chr6D	440208878	440211236	yes	no	yes
NIASHv2150L04	#N/A	#N/A	#N/A	chr6B	19775535	19777757	chr4D	283881690	283882948	yes	no	yes
NIASHv1005J14	chr6A	426314914	426324746	chr6B	459054890	459061192	chr6D	294171503	294178442	yes	no	no
NIASHv2016A22	chr6A	420410902	420416697	chr6B	462128116	462133877	chr6D	299049694	299055416	yes	no	no
AK250604.1	chr6A	380110199	380111846	chr6B	415729893	415731521	chr6D	267200470	267202122	yes	no	yes
AK249445.1	chr6A	409091059	409093762	#N/A	#N/A	#N/A	chr6D	305354012	305359325	yes	yes	yes
NIASHv1010N21	chr6A	459876654	459879348	chr6B	501061769	501064436	chr6D	322570566	322586962	yes	yes	yes
NIASHv1004I13	chr6A	506097774	506100531	#N/A	#N/A	#N/A	chr6D	364494015	364494179	yes	no	no
AK251739.1	chr6A	486953927	486960309	chr6B	523189910	523196292	chr6D	354900144	354906582	yes	no	no
NIASHv3081F24	chr6A	512341727	512345647	chr6B	556490198	556495808	chr6D	371300082	371303984	yes	yes	yes
AK249999.1	chr6A	501802143	501805482	chr6B	542232561	542235938	chr6D	360688219	360691743	yes	no	yes
NIASHv1042L09	chr6A	517660844	517666569	chr6B	562558400	562564009	chr6D	375807720	375813113	yes	yes	yes
NIASHv1014P15	chr6A	522614903	522618828	chr6B	569034144	569037633	chr6D	381351344	381355283	yes	no	yes
NIASHv2058D13	chr6A	532337039	532341754	chr6B	578401921	578406273	chr6D	387043890	387048948	yes	yes	yes
AK252587.1	chr6A	535973213	535977347	chr6B	582821232	582825420	chr6D	389579385	389583973	yes	yes	yes
NIASHv3127P04	chr6A	532160056	532162891	chr6B	578211018	578213604	chr6D	386948223	386951051	yes	yes	yes
AK252076.1	chr6A	548419574	548420952	chr6B	602961179	602962443	#N/A	#N/A	#N/A	yes	yes	yes
NIASHv3017A02	chr6A	548110506	548112046	chr6B	602503964	602505512	#N/A	#N/A	#N/A	yes	no	no
NIASHv2016P22	chr6A	557090109	557093671	chr6B	620261074	620264504	chr6D	411997162	412000612	yes	no	no
AK250148.1	chr6A	571030001	571033795	chr2B	534839165	534843081	chr6D	426115010	426118860	yes	no	no
NIASHv2020C20	#N/A	#N/A	#N/A	chr6B	651407346	651415042	chr6D	431451436	431459578	yes	yes	yes
NIASHv2040E18	#N/A	#N/A	#N/A	chr6B	659233094	659236778	chr6D	436221867	436225582	yes	yes	yes
AK248499.1	chr6A	593430816	593435822	chr6B	675437803	675442714	chr6D	446610328	446615224	yes	no	yes
NIASHv1057C02	chr6A	595608701	595613836	chr6B	682548392	682554178	chr6D	450100062	450105923	yes	yes	yes
NIASHv2130F02	chr6A	594748027	594753445	chr6B	680306463	680311251	chr6D	448708044	448713831	yes	no	no
NIASHv2022D03	chr6A	596521115	596526395	chr6B	684668296	684680355	chr6D	450890636	450895961	yes	no	yes
NIASHv3003J02	chr6A	604883824	604887697	chr6B	697752908	697757103	chr6D	458758369	458762904	yes	yes	yes
NIASHv1006M08	chr6A	597789883	597795445	chr6B	686365278	686370772	chr6D	451895537	451901014	no	no	NA
NIASHv2072O23	chr6A	600403240	600406361	chr6B	690558609	690561948	chr6D	454229989	454233453	yes	yes	yes
AK250162.1	#N/A	#N/A	#N/A	chr6B	688298226	688302564	chr6D	453010098	453014414	yes	no	no
NIASHv2023D11	#N/A	#N/A	#N/A	#N/A	#N/A	#N/A	chr6D	468095685	468152448	yes	yes	yes
NIASHv2073P17	chr6A	615455095	615460356	chr6B	720505149	720510640	chr6D	470625645	470630683	yes	no	no
NIASHv3017H24	chr6A	613988362	613993770	chr6B	713971246	713976735	#N/A	#N/A	#N/A	yes	no	no
NIASHv2140M11	chr6A	608967243	609004113	chr6B	704186806	704189049	#N/A	#N/A	#N/A	yes	yes	yes
AK252796.1	chr6A	609252717	609258118	#N/A	#N/A	#N/A	chr6D	462461546	462466720	yes	no	yes
NIASHv2043F06	chr6A	611857270	611861404	chr6B	710101967	710106167	chr6D	465208970	465213909	yes	yes	yes
NIASHv3100P06	chr4A	727096271	727119091	#N/A	#N/A	#N/A	chr7D	11019241	11023916	yes	no	yes
NIASHv1011E07	chr4A	717307213	717311556	#N/A	#N/A	#N/A	chr7D	16779414	16783992	yes	no	no
AK250484.1	#N/A	#N/A	#N/A	chr2B	604982571	605001805	chr2D	513453543	513464449	yes	yes	yes
AK250291.1	chr4A	696000955	696004925	#N/A	#N/A	#N/A	#N/A	#N/A	#N/A	yes	no	yes
NIASHv2041B24	chr4A	688097167	688100272	#N/A	#N/A	#N/A	chr7D	35596336	35599491	yes	yes	yes
NIASHv2146E11	chr7A	30093124	30095467	#N/A	#N/A	#N/A	chr7D	29834132	29836487	yes	no	yes
NIASHv3072J06	chr4A	689136614	689137799	#N/A	#N/A	#N/A	chr7D	37233931	37235130	yes	no	yes
NIASHv2077O03	chr4A	687178057	687182399	#N/A	#N/A	#N/A	#N/A	#N/A	#N/A	yes	yes	yes
NIASHv3057E16	chr4A	664228736	664230782	#N/A	#N/A	#N/A	chr7D	49761587	49763648	yes	yes	yes
AK252642.1	chr4A	668110062	668110290	#N/A	#N/A	#N/A	#N/A	#N/A	#N/A	no	no	NA
NIASHv1046K18	chr4A	666637034	666641959	#N/A	#N/A	#N/A	chr7D	51997976	52000832	yes	no	yes
NIASHv1121G04	chr4A	665623945	665624272	#N/A	#N/A	#N/A	chr7D	51428376	51432945	yes	no	yes
AK249694.1	chr4A	675600277	675602975	#N/A	#N/A	#N/A	#N/A	#N/A	#N/A	no	no	NA
NIASHv2076N12	chr7A	76497903	76505217	#N/A	#N/A	#N/A	chr7D	69815674	69875756	yes	yes	yes
NIASHv1002C13	chr7A	85912103	85915198	chr7B	34387196	34390274	chr7D	84600920	84603964	yes	no	yes
NIASHv2071G08	#N/A	#N/A	#N/A	chr7B	43949548	43956698	chr7D	91045527	91054357	yes	yes	yes
NIASHv2059N20	chr7A	105310150	105315843	chr7B	58727432	58733735	chr7D	101580475	101585666	yes	yes	yes
NIASHv2040E06	chr7A	118466172	118494235	chr6B	665733155	665740439	chr7D	113586377	113589775	yes	yes	yes
NIASHv2076D08	chr3A	608194352	608197375	chr3B	618154350	618157457	chr3D	464807545	464810611	yes	no	no
NIASHv2016H09	chr7A	211201986	211208560	chr7B	118813757	118820116	chr7D	156447104	156454138	yes	no	yes
NIASHv2108K22	chr7A	149424725	149426404	chr7B	111338573	111340219	chr7D	148266509	148268241	yes	yes	yes
NIASHv2138B20	chr7A	202363258	202371758	chr7B	155900936	155907510	chr7D	192678360	192685052	no	no	NA
NIASHv2108I12	chr7A	168812333	168813957	#N/A	#N/A	#N/A	chr7D	167228188	167229824	yes	yes	yes
NIASHv1098B12	chr7A	173057619	173062635	#N/A	#N/A	#N/A	chr7D	170224874	170229757	yes	yes	yes
NIASHv2049C24	chr7A	172415990	172419294	chr7B	135525910	135529833	chr7D	169821884	169825387	yes	no	yes
NIASHv2043G08	chr7A	209693822	209697945	chr7B	164585539	164589705	chr7D	199626936	199631052	yes	yes	yes
NIASHv2075G05	#N/A	#N/A	#N/A	#N/A	#N/A	#N/A	chr5D	13719037	13719159	yes	no	yes
NIASHv2036F15	chr7A	380176799	380183493	chr7B	278930897	278937590	chr7D	339779149	339785894	yes	yes	yes
NIASHv2058N04	chr7A	263172139	263177499	#N/A	#N/A	#N/A	chr7D	246518440	246523870	yes	no	no
NIASHv3081M13	chr7A	251835692	251840439	chr3B	790589725	790589761	#N/A	#N/A	#N/A	yes	no	yes
NIASHv3085K14	#N/A	#N/A	#N/A	chr7B	502908431	502994714	chr7D	477968722	477970488	yes	yes	yes
NIASHv2142F06	chr7A	485496262	485499176	chr7B	451933676	451936558	#N/A	#N/A	#N/A	yes	yes	yes
NIASHv3044H03	#N/A	#N/A	#N/A	chr7B	458794237	458798512	chr7D	442218025	442220854	yes	yes	yes
AK249707.1	chr7A	32582235	32582279	#N/A	#N/A	#N/A	chr7D	419765438	419768808	yes	yes	yes
NIASHv2027O06	#N/A	#N/A	#N/A	chr7B	521612686	521614987	chr7D	492216690	492219004	yes	yes	yes
AK252439.1	#N/A	#N/A	#N/A	chr7B	553883548	553888350	chr7D	520827464	520832271	no	no	NA
NIASHv2014N04	chr7A	611316926	611336023	chr7B	570451048	570458777	chr7D	530907845	530914979	yes	yes	yes
NIASHv2083K19	chr7A	612761215	612766428	chr7B	572933324	573026761	chr7D	532614992	532620678	yes	no	no
NIASHv2011D01	chr7A	645030389	645036253	#N/A	#N/A	#N/A	#N/A	#N/A	#N/A	yes	yes	yes
AK248704.1	chr7A	667210173	667214352	chr7B	638881417	638885319	chr7D	576281066	576285313	yes	yes	yes
NIASHv3054B12	#N/A	#N/A	#N/A	chr7B	632660020	632661177	chr7D	573829226	573830484	yes	no	no
NIASHv2128D22	chr7A	679892742	679898014	chr7B	660334824	660339519	chr7D	588033397	588038015	yes	yes	yes
NIASHv2140C04	chr7A	686233503	686237024	chr7B	667307144	667310436	#N/A	#N/A	#N/A	yes	no	yes
NIASHv2140L04	chr7A	690053143	690055601	chr7B	675723277	675724471	chr7D	596896356	596898816	yes	yes	yes
NIASHv1117B24	chr7A	701637934	701642780	chr7B	701186112	701190873	chr7D	611718713	611723422	yes	yes	yes
NIASHv2014H13	chr2A	623537003	623548033	chr2B	563850167	563860874	chr2D	480759110	480769894	yes	yes	yes
AK252062.1	chr7A	709404832	709410011	chr7B	709608398	709613586	chr7D	616505358	616510479	yes	no	yes
NIASHv2014A03	chr7A	721660307	721662308	chr1B	41641632	41644207	chr1D	25955226	25957665	yes	no	yes
NIASHv1105D18	chr7A	714660593	714662624	chr7B	716023239	716025028	chr7D	620256370	620258458	yes	yes	yes
NIASHv1071B23	chr7A	719566950	719570312	#N/A	#N/A	#N/A	chr7D	623534766	623538114	yes	no	yes
NIASHv3088L17	chr7A	721707698	721707725	chr7B	725962077	725966282	#N/A	#N/A	#N/A	yes	no	yes
NIASHv3051L01	chr7A	729397329	729401301	#N/A	#N/A	#N/A	chr7D	636765952	636771015	yes	no	yes
AK248139.1	chr1A	484328729	484335742	chr1B	515916481	515924269	chr1D	384508946	384514963	yes	no	yes
AK248195.1	chr6A	587777843	587781542	chr6B	664217063	664220723	chr6D	438891140	438895129	yes	yes	yes
AK248344.1	#N/A	#N/A	#N/A	chr5B	639142465	639147703	chr5D	507888831	507894373	yes	yes	yes
AK248694.1	chr5A	652357612	652362222	chr5B	660365322	660370544	chr5D	525783213	525788360	yes	yes	yes
AK248741.1	chr1A	591926286	591946448	chr1B	685719943	685723987	chr1D	493603274	493608119	yes	yes	yes
AK249072.1	chr3A	457629690	457635657	chr3B	445237014	445243519	chr3D	346089884	346096404	yes	no	yes
AK249620.1	chr2A	684888508	684891186	chr2B	646957070	646959742	chr2D	541472748	541475398	yes	yes	yes
AK250497.1	chr7A	621566065	621567404	#N/A	#N/A	#N/A	chr7D	540366577	540368360	yes	yes	yes
AK251704.1	chr4A	31411214	31416657	chr4B	538997042	539003053	chr4D	437026086	437032916	yes	no	yes
AK251824.1	chr1A	31777716	31781836	chr1B	50183663	50187984	chr1D	32544011	32548203	yes	yes	yes
AK252552.1	chr3A	1304571	1309210	chr3B	981917	986886	#N/A	#N/A	#N/A	yes	no	yes
AK252870.1	#N/A	#N/A	#N/A	chr6B	528913312	528915605	chr6D	350928102	350930384	yes	yes	yes
NIASHv1003G15	chr2A	55172962	55177552	chr2B	85320789	85325501	chr2D	54673130	54677847	no	no	NA
NIASHv1005J12	#N/A	#N/A	#N/A	chr2B	86687947	86690277	chr2D	55140519	55142857	yes	yes	yes
NIASHv1016O12	chr7A	733247829	733335178	chr7B	750081888	750088107	chr7D	633602513	633608284	yes	yes	yes
NIASHv1018B08	chr5A	298803232	298809374	chr5B	247251318	247257544	chr5D	223955726	223961811	yes	yes	yes
NIASHv1033O01	chr7A	83774535	83779042	#N/A	#N/A	#N/A	chr7D	81882582	81887805	yes	yes	yes
NIASHv1040D23	chr3A	689492872	689498438	#N/A	#N/A	#N/A	chr3D	553210965	553284516	yes	yes	yes
NIASHv1045G19	chr7A	80067943	80081888	chr7B	22062849	22076930	chr7D	75931143	75945240	yes	no	yes
NIASHv1069I21	#N/A	#N/A	#N/A	chr6B	15128313	15137363	chr6D	8149993	8155891	yes	yes	yes
NIASHv1071N14	chr7A	218232444	218234759	chr2B	412989105	412992661	chr2D	347790859	347794304	yes	yes	yes
NIASHv1097E17	chr6A	479538016	479546299	chr6B	481463724	481472249	chr6D	338795281	338809016	yes	yes	yes
NIASHv1107C06	chr5A	35258602	35263551	chr5B	44562479	44630554	chr5D	44705410	44708771	yes	yes	yes
NIASHv1117F16	chr5A	585458832	585491936	chr5B	572521786	572549089	chr5D	465191138	465203026	yes	yes	yes
NIASHv1119E17	chr4A	650870597	650872052	#N/A	#N/A	#N/A	chr7D	42926213	42927334	yes	yes	yes
NIASHv1124F24	chr4A	36368992	36373631	chr4B	535046180	535050584	chr4D	434974927	434979269	yes	no	yes
NIASHv1146J02	chr1A	403361905	403386139	#N/A	#N/A	#N/A	chr4D	223608469	223639311	yes	no	no
NIASHv2001A19	#N/A	#N/A	#N/A	chr1B	510797105	510803150	chr1D	381010316	381015932	yes	yes	yes
NIASHv2001C22	#N/A	#N/A	#N/A	chr2B	152156864	152158997	chr2D	100311225	100313288	yes	yes	yes
NIASHv2003P17	chr4A	88428100	88432912	#N/A	#N/A	#N/A	chr4D	375732785	375738849	yes	yes	yes
NIASHv2005H07	chr5A	21407929	21411713	chr5B	24097028	24100812	chr5D	32692056	32695857	yes	yes	yes
NIASHv2005H17	chr7A	36859398	36863527	#N/A	#N/A	#N/A	#N/A	#N/A	#N/A	yes	yes	yes
NIASHv2005J23	chr6A	573191617	573196313	#N/A	#N/A	#N/A	chr6D	428471529	428476597	yes	no	no
NIASHv2008P10	chr6A	470212659	470214607	chr6B	489713289	489715225	chr6D	331255098	331257041	yes	no	yes
NIASHv2010J23	chr6A	51406199	51409893	chr6B	90277662	90281442	chr6D	38884518	38888297	no	no	NA
NIASHv2011K02	chr5A	417045397	417051824	chr3B	585729078	585731887	chr5D	321900882	321903851	yes	yes	yes
NIASHv2012M06	chr5A	708443047	708446929	chr4B	670442820	670446905	chrUn	29220457	29224649	yes	no	no
NIASHv2013I11	chr7A	514921066	514925744	chr7B	505935294	505940174	chr7D	480000573	480005297	yes	yes	yes
NIASHv2013J06	chr4A	36376180	36385813	chr4B	535070273	535080469	chr4D	434997618	435006694	yes	no	yes
NIASHv2017D10	chr1A	31252277	31254531	chr1B	50203912	50206155	chr1D	32737963	32740088	yes	yes	yes
NIASHv2017P24	chr2A	73158043	73166493	chr2B	111454359	111462777	#N/A	#N/A	#N/A	yes	yes	yes
NIASHv2018O04	chr5A	561653924	561657436	chr5B	541609134	541613014	chr5D	444721329	444725208	yes	yes	yes
NIASHv2018P05	chr2A	47830455	47833826	chr2B	69040959	69044334	chr2D	43991936	43995345	yes	yes	yes
NIASHv2022H18	chr5A	544565115	544568898	chr5B	517865447	517869198	chr5D	428713469	428717271	yes	no	yes
NIASHv2026H08	chr4A	591868681	591873974	chr4B	20737802	20743252	chr4D	10981836	10987364	yes	yes	yes
NIASHv2027M24	chr3A	638978464	638983644	chr3B	659572559	659577510	chr3D	498867049	498873671	yes	yes	yes
NIASHv2029C24	chr5A	649805114	649807138	chr5B	657728233	657730689	#N/A	#N/A	#N/A	yes	yes	yes
NIASHv2030A19	chr5A	512252837	512259088	chr5B	487707293	487713493	chr5D	406601536	406607796	yes	yes	yes
NIASHv2037A03	chr6A	48557089	48561076	chr6B	85787521	85791753	chr6D	36819135	36913343	yes	no	yes
NIASHv2063L21	#N/A	#N/A	#N/A	#N/A	#N/A	#N/A	chr6D	805491	808231	yes	no	yes
NIASHv2069D19	#N/A	#N/A	#N/A	chr3B	218045	231008	chr3D	3297178	3301530	no	no	NA
NIASHv2070G19	chr5A	444849666	444851441	chr5B	404143544	404145313	chr5D	346876391	346878188	yes	yes	yes
NIASHv2075O21	chr4A	29072490	29078178	chr4B	544593300	544598534	chr4D	439775737	439781170	yes	no	no
NIASHv2084N06	chr3A	502398801	502403024	chr3B	493162980	493167187	chr3D	378239292	378243508	yes	no	yes
NIASHv2088O20	chr6A	3687825	3690362	chr6B	9097802	9100346	chr6D	3818405	3820960	yes	no	yes
NIASHv2088P11	chr7A	83622675	83631801	chr7B	28494510	28503379	chr7D	80968100	80976845	yes	no	yes
NIASHv2090N15	chr5A	688973495	688975996	chr4B	650960715	650963162	chr4D	504328796	504331140	yes	no	yes
NIASHv2091G21	chr5A	437219901	437226289	chr5B	394018996	394025161	chr5D	336058695	336065076	yes	yes	yes
NIASHv2092C13	chr4A	48904599	48908212	chr4B	510825127	510829512	chr4D	414602239	414606192	yes	yes	yes
NIASHv2098F21	chr4A	572535022	572547852	chr4B	43754393	43768179	chr4D	30500094	30510917	yes	yes	yes
NIASHv2116K16	chr6A	594430112	594434599	#N/A	#N/A	#N/A	chr6D	447840801	447845331	yes	yes	yes
NIASHv2124L23	chr1A	438365816	438368393	chr1B	453513069	453515641	chr1D	338941239	338943830	yes	yes	yes
NIASHv2128H10	chr5A	416053009	416053400	#N/A	#N/A	#N/A	#N/A	#N/A	#N/A	yes	yes	yes
NIASHv2135D15	chr7A	644461034	644463614	#N/A	#N/A	#N/A	chr7D	560248229	560250740	yes	yes	yes
NIASHv2135K21	chr4A	680585485	680590334	#N/A	#N/A	#N/A	chr4D	474012341	474016974	yes	yes	yes
NIASHv2141P06	chr7A	540882928	540882984	#N/A	#N/A	#N/A	chr7D	459395548	459399197	yes	yes	yes
NIASHv2143E05	#N/A	#N/A	#N/A	chr2B	88423666	88431501	chr2D	55752337	55760375	yes	no	yes
NIASHv2148A07	#N/A	#N/A	#N/A	chr7B	68536213	68545579	#N/A	#N/A	#N/A	yes	yes	yes
NIASHv3001I15	chr1A	557487243	557491194	chr2B	87921998	87924253	chr1D	465126974	465130823	yes	yes	yes
NIASHv3001L02	#N/A	#N/A	#N/A	chr3B	779622540	779627064	chr3D	581939177	581943337	yes	yes	yes
NIASHv3055L19	chr6A	558971802	558977318	chr6B	623724867	623730508	chr6D	413985718	413991713	yes	yes	yes
NIASHv3057H19	chr1A	37478337	37481824	chr1B	342114066	342117899	chr1D	38549533	38552942	yes	no	yes
NIASHv3069O18	chr1A	588297228	588301995	chr1B	680863216	680886818	chr1D	488972683	488977183	yes	no	no
NIASHv3076L17	chr1A	497496647	497498907	chr1B	539480509	539482759	chr1D	401563874	401566148	yes	yes	yes
NIASHv3078O01	chr1A	494437475	494440447	chr1B	532160852	532163920	chr1D	397067574	397070323	no	no	NA
NIASHv3080D11	chr3A	574513842	574518137	chr3B	571797160	571801139	chr3D	435702554	435707305	yes	no	no
NIASHv3095B23	chr3A	589243073	589253937	chr3B	586731884	586750173	#N/A	#N/A	#N/A	yes	yes	yes
NIASHv3097A23	chr3A	44429041	44431546	chr3B	53812834	53815352	chr3D	31716421	31724514	yes	yes	yes
NIASHv3110H12	chr1A	206792918	206805290	chr1B	223788795	223801014	chr1D	154007545	154022087	yes	yes	yes
NIASHv3114M22	chr5A	502371406	502377096	chr5B	476796406	476802692	chr5D	396801249	396806955	yes	yes	yes
NIASHv3137B19	chr5A	42619091	42623117	chr5B	57433840	57437780	chr5D	54680382	54684331	yes	no	yes
