## Supplementary material for "Genome-wide sequence information reveals recurrent hybridization among diploid wheat wild relatives": Table S2 TE data read statistics

### Sheet: Table S8
Table S2. Read statistics of the target-enrichment experiment.
Accession	Genus	Species	Reads	Reads after trimming and in silico enrichment	Reads after deduplication	Reads mapping to whole chloroplast
AE106	Aegilops	bicornis	2206664	1915700	1834522	57026
AE1079	Aegilops	bicornis	967454	802154	795006	90722
AE788	Aegilops	bicornis	1338998	1193434	1164408	30267
KU5786	Aegilops	bicornis	1046434	899150	895744	101433
AE1255	Aegilops	comosa	1580004	1357520	1308368	43834
AE1378	Aegilops	comosa	1032376	904494	900214	70201
AE783	Aegilops	comosa	1304026	1043542	1010716	47817
PI276970	Aegilops	comosa	1458890	1392218	1328104	60385
AE1078	Aegilops	longissima	1439376	1185538	1133922	103193
AE417	Aegilops	longissima	1087752	886158	877420	101745
AE906	Aegilops	longissima	1378004	1138008	1104756	43476
PI604141	Aegilops	longissima	899008	728446	723588	86791
TA1921	Aegilops	longissima	2079682	1856334	1806140	51502
AE1381	Aegilops	markgrafii	1377484	1241654	1214452	32727
KP2012106	Aegilops	markgrafii	1453232	1271116	1241108	44878
PI254863	Aegilops	markgrafii	733446	677864	661468	26817
PI542208	Aegilops	markgrafii	1859118	1736670	1663196	35379
PI596287	Aegilops	markgrafii	1419102	1359180	1336180	16099
AE1075	Aegilops	searsii	1397438	969938	936442	49112
AE1083	Aegilops	searsii	2653348	2385946	2229930	69107
KU14655	Aegilops	searsii	2034708	1658890	1604442	51075
PI599142	Aegilops	searsii	2056704	1587210	1519518	73735
PI599148	Aegilops	searsii	1487704	473552	471128	95709
AE133	Aegilops	sharonensis	1396004	1092278	1049706	58822
AE1064	Aegilops	speltoides	1453136	938904	917877	514233
AE900	Aegilops	speltoides	1345864	1102326	1060438	40315
KU7856	Aegilops	speltoides	1571682	896798	891684	63366
PI486264	Aegilops	speltoides	2182114	1764324	1694872	64782
PI487231	Aegilops	speltoides	1227214	947904	934696	16978
PI542245	Aegilops	speltoides	6087670	5798304	5291736	65747
TA1772	Aegilops	speltoides	330292	281852	281332	67936
46800	Aegilops	tauschii	5246326	4907986	4621780	62846
49116	Aegilops	tauschii	1035410	877130	871546	68113
AE1069	Aegilops	tauschii	788768	649592	638896	29116
AE956	Aegilops	tauschii	1540406	1353072	1310862	41995
AE1070	Aegilops	umbellulata	1459652	1201172	1170542	46823
AE153	Aegilops	umbellulata	1458722	1019193	1007465	433525
AE740	Aegilops	umbellulata	1387276	778000	773780	57603
AE811	Aegilops	umbellulata	1413672	501670	500792	26190
AE157	Aegilops	uniaristata	1526276	1161683	1138863	301534
AE680	Aegilops	uniaristata	1426078	1243964	1224444	24946
PI276996	Aegilops	uniaristata	1504362	1213708	1166662	290655
01C2100106	Amblyopyrum	muticum	1106148	968396	946980	23378
PI560122	Amblyopyrum	muticum	613702	338974	335716	158398
PI560124	Amblyopyrum	muticum	448266	395196	393754	25292
PI560125	Amblyopyrum	muticum	993216	825662	817712	109463
PI560126	Amblyopyrum	muticum	760490	640760	637428	79409
PI636562	Amblyopyrum	muticum	1397438	1177674	1129520	53886
BCC2006	Hordeum	marinum	1391064	1060898	1047114	45434
BCC2002	Hordeum	murinum	2093572	1752212	1694346	69921
BCC2028	Hordeum	pubiflorum	9023276	8673838	7980290	67221
BK2011	Hordeum	vulgare	6140588	5707768	5227924	61147
FT11	Hordeum	vulgare	8136324	7606494	6817504	100757
BGRC20518	Triticum	boeoticum	5668626	5183214	4688456	125703
ID379	Triticum	boeoticum	1144158	967172	960216	92582
PI272520	Triticum	boeoticum	1242200	1065708	1057732	98249
PI427451	Triticum	boeoticum	1064348	932814	921484	335713
PI427620	Triticum	boeoticum	1482368	1220380	1173698	39367
PI427627	Triticum	boeoticum	4428400	4394780	4393122	1269021
BGRC43454	Triticum	monococcum	3959654	3932542	3931486	1059371
BGRC43459	Triticum	monococcum	3327774	2895128	2737058	77217
PI119423	Triticum	monococcum	5397654	4234778	4001556	129122
TRI13061	Triticum	monococcum	1567572	1381610	1330898	41008
TRI13612	Triticum	monococcum	1647236	1433814	1400782	39634
PI428184	Triticum	urartu	1002310	800310	795152	86564
PI428317	Triticum	urartu	945364	797738	792662	71446
PI428320	Triticum	urartu	4227554	4097462	3704474	67752
TRI17824	Triticum	urartu	1731744	1416036	1366484	66215
TRI18407	Triticum	urartu	1345316	999254	973010	52455
		Sum	140958238	121295188	115565303	8104280
		Min	330292	281852	281332	281852
		Max	9023276	8673838	7980290	8673838
		Median	1439376	1439376	1133922	1439376
		Average	2.04287e+06	1.7579e+06	1.67486e+06	1.7579e+06
		Standard deviation	1.74352e+06	1.69205e+06	1.54481e+06	1.69205e+06
