## Supplementary material for "Genome-wide sequence information reveals recurrent hybridization among diploid wheat wild relatives": Table S5 Plant material

### Sheet: Table_S2
Table S5. Overview of the material considered in this study. For all materials, the seed bank identifier (if existing) and the species name as used in this study as well as their species synonyms used in the donor seed banks (Material source) are provided. The genome symbol, and the country of origin, where the material was originally collected are given. The information if a herbarium voucher co…
Accession	Species	Subspecies/variety/cultivar	Country of origin	Material source/Reference	Genome	Ploidy level (measured)	Herbarium voucher deposited in GAT	Genotyping-by- sequencing	Target-Enrichment
AE 106	Aegilops bicornis Jaub. & Spach	var. bicornis	Russian Federation	Genebank IPK Gatersleben	Sb	2x	yes	x	x
AE 1079	Aegilops bicornis Jaub. & Spach	var. mutica (Asch.) Eig	Jordan	Genebank IPK Gatersleben	Sb	2x	yes	x	x
AE 788	Aegilops bicornis Jaub. & Spach		Libya	Genebank IPK Gatersleben	Sb	2x	yes	x	x
KU 5786	Aegilops bicornis Jaub. & Spach		Egypt	Lab. Plant Genetics, Kyoto Univ. Kyoto, Japan	Sb	2x	yes		x
AE 1255	Aegilops comosa Sm.	subsp. comosa (Boiss.) Eig	Greece	Genebank IPK Gatersleben	M	2x	yes	x	x
AE 1378	Aegilops comosa Sm.	subsp. comosa var. comosa	Greece	Genebank IPK Gatersleben	M	2x	yes		x
AE 783	Aegilops comosa Sm.	subsp. heldreichii (Boiss.) Eig	Greece	Genebank IPK Gatersleben	M	2x	yes	x	x
PI 276970	Aegilops comosa Sm.	var. comosa	Greece	USDA Nat. Small Grain Coll., Aberdeen, Idaho, USA	M	2x	yes	x	x
AE 1078	Aegilops longissima Schweinf. & Muschl.	subsp. longissima (Eig) K. Hammer	Jordan	Genebank IPK Gatersleben	Sl	2x	yes		x
AE 417	Aegilops longissima Schweinf. & Muschl.		Israel	Genebank IPK Gatersleben	Sl	2x	yes	x	x
AE 906	Aegilops longissima Schweinf. & Muschl.		Israel	Genebank IPK Gatersleben	Sl	2x	yes		x
PI 604141	Aegilops longissima Schweinf. & Muschl.		Israel	USDA Nat. Small Grain Coll., Aberdeen, Idaho, USA	Sl	2x	yes	x	x
TA 1921	Aegilops longissima Schweinf. & Muschl.		Jordan	Wheat Genet. Res. Center, Kansas State Univ., Manhatten, Kansas, USA	Sl	2x	yes	x	x
AE 1381	Aegilops markgrafii (Greuter) K. Hammer		Greece	Genebank IPK Gatersleben	C	2x	yes		x
KP 2012106	Aegilops markgrafii (Greuter) K. Hammer	var. markgrafii (Boiss.) K. Hammer	Greece	Klaus Pistrick, IPK Gatersleben, Deutschland	C	2x	yes	x	x
PI 254863	Aegilops markgrafii (Greuter) K. Hammer		Iraq	USDA Nat. Small Grain Coll., Aberdeen, Idaho, USA	C	2x	yes	x	x
PI 542208	Aegilops markgrafii (Greuter) K. Hammer		Turkey	USDA Nat. Small Grain Coll., Aberdeen, Idaho, USA	C	2x	yes	x	x
PI 596287	Aegilops markgrafii (Greuter) K. Hammer		Turkey	USDA Nat. Small Grain Coll., Aberdeen, Idaho, USA	C	2x	yes	x	x
AE 1072	Aegilops searsii Feldman & Kislev ex K. Hammer		Jordan	Genebank IPK Gatersleben	Ss	2x		x
AE 1075	Aegilops searsii Feldman & Kislev ex K. Hammer		Jordan	Genebank IPK Gatersleben	Ss	2x	yes	x	x
AE 1083	Aegilops searsii Feldman & Kislev ex K. Hammer		Syrian Arab Republic	Genebank IPK Gatersleben	Ss	2x	yes	x	x
KU 14655	Aegilops searsii Feldman & Kislev ex K. Hammer		Israel	Lab. Plant Genetics, Kyoto Univ. Kyoto, Japan	Ss	2x	yes		x
PI 599142	Aegilops searsii Feldman & Kislev ex K. Hammer		Jordan	USDA Nat. Small Grain Coll., Aberdeen, Idaho, USA	Ss	2x	yes	x	x
PI 599148	Aegilops searsii Feldman & Kislev ex K. Hammer		Syrian Arab Republic	USDA Nat. Small Grain Coll., Aberdeen, Idaho, USA	Ss	2x	yes		x
AE 1203	Aegilops sharonensis Eig		Israel	Genebank IPK Gatersleben	Sl	not measured		x
AE 133	Aegilops sharonensis Eig		Former Soviet Union	Genebank IPK Gatersleben	Sl	2x	yes	x	x
AE 323	Aegilops sharonensis Eig		Israel	Genebank IPK Gatersleben	Sl	not measured		x
AE 1064	Aegilops speltoides Tausch	subsp. speltoides (Savign.) Bornm.	Syrian Arab Republic	Genebank IPK Gatersleben	B	2x	yes		x
AE 1065	Aegilops speltoides Tausch	subsp. speltoides var. polyathera K. Mey.	Syrian Arab Republic	Genebank IPK Gatersleben	B	not measured		x
AE 517	Aegilops speltoides Tausch	subsp. speltoides (Savign.) Bornm. var. speltoides	Ukraine	Genebank IPK Gatersleben	B	not measured		x
AE 684	Aegilops speltoides Tausch	subsp. speltoides (Savign.) Bornm.	Portugal	Genebank IPK Gatersleben	B	not measured		x
AE 739	Aegilops speltoides Tausch	subsp. speltoides (Savign.) Bornm.	Turkey	Genebank IPK Gatersleben	B	not measured		x
AE 900	Aegilops speltoides Tausch	subsp. speltoides (Savign.) Bornm.	Iraq	Genebank IPK Gatersleben	B	2x	yes		x
AE 921	Aegilops speltoides Tausch	subsp. ligustica var. ligustica (Savign.) Bornm.	Iraq	Genebank IPK Gatersleben	B	2x		x
KU 7856	Aegilops speltoides Tausch		Iraq	Lab. Plant Genetics, Kyoto Univ. Kyoto, Japan	B	2x	yes		x
PI 486264	Aegilops speltoides Tausch	subsp. ligustica var. ligustica (Savign.) Bornm.	Turkey	USDA Nat. Small Grain Coll., Aberdeen, Idaho, USA	B	2x	yes		x
PI 487231	Aegilops speltoides Tausch	subsp. ligustica (Savign.) Zhuk.	Syrian Arab Republic	Wheat Genetics Resource Center	B	2x	yes		x
PI 487238	Aegilops speltoides Tausch		Syrian Arab Republic	USDA Nat. Small Grain Coll., Aberdeen, Idaho, USA	B	not measured		x
PI 542245	Aegilops speltoides Tausch	var. speltoides	Turkey	USDA Nat. Small Grain Coll., Aberdeen, Idaho, USA	B	2x	yes		x
TA 1772	Aegilops speltoides Tausch		Turkey	Wheat Genet. Res. Center, Kansas State Univ., Manhatten, Kansas, USA	B	2x	yes		x
46800	Aegilops tauschii Coss.		Turkey	ICARDA, Aleppo, Syria	D	2x	not flowering		x
49116	Aegilops tauschii Coss.		Iran	ICARDA, Aleppo, Syria	D	2x	yes		x
AE 1069	Aegilops tauschii Coss.	subsp. tauschii var. meyeri (Griseb.) Tzvelev	Syrian Arab Republic	Genebank IPK Gatersleben	D	2x	yes		x
AE 279	Aegilops tauschii Coss.	subsp. tauschii var. meyeri (Griseb.) Tzvelev	Afghanistan	Genebank IPK Gatersleben	D	not measured		x
AE 525	Aegilops tauschii Coss.	subsp. strangulata (Eig) Tzvelev	Iran	Genebank IPK Gatersleben	D	not measured		x
AE 527	Aegilops tauschii Coss.	subsp. tauschii var. tauschii	Iran	Genebank IPK Gatersleben	D	not measured		x
AE 956	Aegilops tauschii Coss.		Tajikistan	Genebank IPK Gatersleben	D	2x	yes	x	x
AE 1070	Aegilops umbellulata Zhuk.	subsp. transcaucasica Dorof. & Migusch.	Syrian Arab Republic	Genebank IPK Gatersleben	U	2x	yes		x
AE 153	Aegilops umbellulata Zhuk.	subsp. umbellulata var. umbellulata	Iran	Genebank IPK Gatersleben	U	2x	not flowering	x	x
AE 740	Aegilops umbellulata Zhuk.		Turkey	Genebank IPK Gatersleben	U	2x	yes	x	x
AE 811	Aegilops umbellulata Zhuk.		Azerbaijan	Genebank IPK Gatersleben	U	2x	yes		x
PI 573516	Aegilops umbellulata Zhuk.		Turkey	Genebank IPK Gatersleben	U	not measured		x
AE 157	Aegilops uniaristata Vis.		Former Soviet Union	Genebank IPK Gatersleben	N	2x	yes	x	x
AE 680	Aegilops uniaristata Vis.		Italy	Genebank IPK Gatersleben	N	2x	yes	x	x
PI 276996	Aegilops uniaristata Vis.		Turkey	USDA Nat. Small Grain Coll., Aberdeen, Idaho, USA	N	2x	yes		x
PI 374326	Aegilops uniaristata Vis.		Montenegro	Genebank IPK Gatersleben	N	2x		x
PI 554418	Aegilops uniaristata Vis.		Former Soviet Union	Genebank IPK Gatersleben	N	2x		x
01C2100106	Amblyopyrum muticum (Boiss.) Eig.	var. loliacea (Jaub. & Sp.) Eig	Turkey	Genebank Res. Inst. Crop Prod., Prague Czech Republic	T	2x	yes		x
PI 560122	Amblyopyrum muticum (Boiss.) Eig.		Turkey	USDA Nat. Small Grain Coll., Aberdeen, Idaho, USA	T	2x	yes	x	x
PI 560124	Amblyopyrum muticum (Boiss.) Eig.		Turkey	USDA Nat. Small Grain Coll., Aberdeen, Idaho, USA	T	2x	yes	x	x
PI 560125	Amblyopyrum muticum (Boiss.) Eig.		Turkey	USDA Nat. Small Grain Coll., Aberdeen, Idaho, USA	T	2x	yes	x	x
PI 560126	Amblyopyrum muticum (Boiss.) Eig.		Turkey	USDA Nat. Small Grain Coll., Aberdeen, Idaho, USA	T	2x	yes	x	x
PI 636562	Amblyopyrum muticum (Boiss.) Eig.		Turkey	USDA Nat. Small Grain Coll., Aberdeen, Idaho, USA	T	2x	yes		x
FG_NC_2_11	Dasypyrum villosum (L.) P. Candargy		Italy	Frank Blattner, IPK Gatersleben, Italy	V	2x		x
FG_NC_1_14	Dasypyrum villosum (L.) P. Candargy		Italy	Frank Blattner, IPK Gatersleben, Italy	V	2x		x
FG_NC_10_6	Dasypyrum villosum (L.) P. Candargy		Italy	Frank Blattner, IPK Gatersleben, Italy	V	2x		x
FG_NC_11_12	Dasypyrum villosum (L.) P. Candargy		Italy	Frank Blattner, IPK Gatersleben, Italy	V	2x		x
BCC 2006	Hordeum marinum Huds.		Spain	International Barley Core Collection	Xa	2x			x
BCC 2002	Hordeum murinum L.		Tunesia	International Barley Core Collection	Xu	2x			x
BCC 2028	Hordeum pubiflorum Hook.f.		Argentina	International Barley Core Collection	I	2x			x
FT11	Hordeum vulgare L.	subsp. spontaneum (C. Koch) Thell	Israel	Sariel Huebner via Benjamin Kilian, IPK Gatersleben	H	2x	yes		x
Morex	Hordeum vulgare L.	cv. Morex	USA	Benjamin Kilian, IPK Gatersleben	H	2x	yes		x
CK 2011	Taeniatherum caput-medusae (L.) Nevski		Greece	Christina Koch, IPK Gatersleben, Deutschland	Ta	2x	yes	x
GRA 1126	Taeniatherum caput-medusae (L.) Nevski		Tajikistan	Genebank IPK Gatersleben	Ta	2x	yes	x
PI 220589	Taeniatherum caput-medusae (L.) Nevski	subsp. crinitum (Schreb.) Melderis	Afghanistan	USDA Nat. Small Grain Coll., Aberdeen, Idaho, USA	Ta	2x	yes	x
PI 251387	Taeniatherum caput-medusae (L.) Nevski	subsp. crinitum (Schreb.) Melderis	Iran	USDA Nat. Small Grain Coll., Aberdeen, Idaho, USA	Ta	2x	yes	x
BGRC 20518	Triticum boeoticum Boiss.		Balkans	Genebank IPK Gatersleben	A	2x	yes		x
ID 379	Triticum boeoticum Boiss.		Lebanon	Wheat Genet. Res. Center, Kansas State Univ., Manhatten, Kansas, USA	A	2x	yes		x
PI 272520	Triticum boeoticum Boiss.		Hungary	USDA Nat. Small Grain Coll., Aberdeen, Idaho, USA	A	2x	yes		x
PI 427451	Triticum boeoticum Boiss.		Turkey	USDA Nat. Small Grain Coll., Aberdeen, Idaho, USA	A	2x	yes		x
PI 427620	Triticum boeoticum Boiss.		Turkey	USDA Nat. Small Grain Coll., Aberdeen, Idaho, USA	A	2x	yes		x
PI 427627	Triticum boeoticum Boiss.		Turkey	USDA Nat. Small Grain Coll., Aberdeen, Idaho, USA	A	2x	yes		x
BGRC 43454	Triticum monococcum L.		Germany	Genebank IPK Gatersleben	A	2x	yes		x
BGRC 43459	Triticum monococcum L.		Switzerland	Genebank IPK Gatersleben	A	2x	yes		x
PI 119423	Triticum monococcum L.		Turkey	USDA Nat. Small Grain Coll., Aberdeen, Idaho, USA		2x	yes		x
TRI 13061	Triticum monococcum L.		Italy	Genebank IPK Gatersleben	A	2x	yes	x	x
TRI 13612	Triticum monococcum L.		Georgia	Genebank IPK Gatersleben	A	2x	yes	x	x
TRI 1990	Triticum monococcum L.	var. vulgare Körn	Albania	Genebank IPK Gatersleben	A	2x		x
TRI 2009	Triticum monococcum L.	var. macedonicum Papag.	Turkey	Genebank IPK Gatersleben	A	2x		x
PI 428184	Triticum urartu Thumanjan ex Gandilyan		Turkey	USDA Nat. Small Grain Coll., Aberdeen, Idaho, USA	A	2x	yes		x
PI 428317	Triticum urartu Thumanjan ex Gandilyan		Iran	USDA Nat. Small Grain Coll., Aberdeen, Idaho, USA	A	2x	yes		x
PI 428320	Triticum urartu Thumanjan ex Gandilyan		Lebanon	USDA Nat. Small Grain Coll., Aberdeen, Idaho, USA	A	2x	yes		x
TRI 17148	Triticum urartu Thumanjan ex Gandilyan	var. nigrum Tumanian	Lebanon	Genebank IPK Gatersleben	A	not measured		x
TRI 17159	Triticum urartu Thumanjan ex Gandilyan	var. turcicum K. Hammer & A. Filat.	Turkey	Genebank IPK Gatersleben	A	not measured		x
TRI 17824	Triticum urartu Thumanjan ex Gandilyan	var. spontaneoalbum Tumanian ex Dorof. & Filat.	Lebanon	Genebank IPK Gatersleben	A	2x	yes		x
TRI 17921	Triticum urartu Thumanjan ex Gandilyan	var. turcicum K. Hammer & A. Filat.	Turkey	Genebank IPK Gatersleben	A	not measured		x
TRI 18407	Triticum urartu Thumanjan ex Gandilyan	var. spontaneoalbum Tumanian	Syrian Arab Republic	Genebank IPK Gatersleben	A	2x	yes	x	x
