## Supplementary material for "Genome-wide sequence information reveals recurrent hybridization among diploid wheat wild relatives": Table S6 GBS data read statistics

### Sheet: Table S10
Table S6. Read and assembly statistics for the GBS data.
Accession	Genus	Species	reads_raw	reads_passed_filter	clusters_total	clusters_hidepth	hetero_est	error_est	reads_consens	loci_in_assembly
AE106	Aegilops	bicornis	1370026	1345375	183710	50431	0.021785	0.008779	42344	18220
AE1079	Aegilops	bicornis	1067321	1043370	170959	43377	0.019233	0.007406	37446	16802
AE788	Aegilops	bicornis	1233676	1205677	167834	50356	0.017486	0.005783	44554	20131
AE1255	Aegilops	comosa	1313943	1282644	163736	52252	0.013711	0.003451	47845	19710
AE783	Aegilops	comosa	1992747	1950346	191013	63279	0.017356	0.004043	56668	22034
PI276970	Aegilops	comosa	1475601	1442093	211430	52872	0.019568	0.006061	45779	17815
AE417	Aegilops	longissima	1498668	1452230	238883	57107	0.01899	0.006422	50382	22704
PI604141	Aegilops	longissima	1623676	1598350	234126	57525	0.020006	0.006533	50208	22901
TA1921	Aegilops	longissima	1277633	1259517	192488	49856	0.019077	0.007547	42927	19233
KP2012106	Aegilops	markgrafii	1678510	1645535	193156	57979	0.018916	0.006074	51049	21379
PI254863	Aegilops	markgrafii	2013516	1969702	183161	67548	0.014857	0.003628	61769	26211
PI542208	Aegilops	markgrafii	1831300	1795107	183274	64215	0.015874	0.004269	58079	24371
PI596287	Aegilops	markgrafii	1716563	1697231	168753	58661	0.015304	0.003877	53236	23044
AE1072	Aegilops	searsii	1391375	1358867	185688	55686	0.017292	0.00551	49208	23563
AE1075	Aegilops	searsii	1872743	1829359	211531	67822	0.018122	0.004961	60179	27609
AE1083	Aegilops	searsii	1017153	990390	223009	40836	0.021889	0.009949	33630	16081
PI599142	Aegilops	searsii	1941544	1895099	226578	67773	0.018451	0.005003	60064	27464
AE1203	Aegilops	sharonensis	1672261	1633649	193504	63204	0.01876	0.005238	56111	26417
AE133	Aegilops	sharonensis	1794645	1752715	214809	60144	0.020192	0.006105	52258	24044
AE323	Aegilops	sharonensis	1058967	1035171	187397	43957	0.018471	0.00597	38806	18917
AE1065a	Aegilops	speltoides	1677437	1633558	246703	60277	0.021447	0.005146	52675	18955
AE517a	Aegilops	speltoides	1120435	1091154	176596	45192	0.020073	0.005144	39859	15065
AE684a	Aegilops	speltoides	1934509	1893683	214823	63408	0.020068	0.004878	55863	19618
AE739a	Aegilops	speltoides	795493	783188	203766	30096	0.027152	0.007651	24469	8742
AE921b	Aegilops	speltoides	1744142	1704781	186550	57400	0.020946	0.004855	50290	17594
PI487238aE4	Aegilops	speltoides	1368484	1331851	343218	49576	0.02118	0.004615	43567	13884
AE279	Aegilops	tauschii	1546243	1519016	169166	57431	0.016	0.004081	51888	24941
AE525	Aegilops	tauschii	2204373	2175837	190766	64830	0.017976	0.00391	57658	26679
AE527	Aegilops	tauschii	1614472	1595800	198737	61542	0.016715	0.004935	54872	25607
AE956	Aegilops	tauschii	1569157	1553308	212591	60273	0.018444	0.005882	52943	24396
AE153	Aegilops	umbellulata	1753727	1728241	190010	62842	0.015827	0.004098	56904	21357
AE740	Aegilops	umbellulata	1253644	1232645	194893	50549	0.017337	0.006246	44563	17332
PI573516	Aegilops	umbellulata	1486458	1453409	186227	57268	0.015488	0.004407	51801	20176
AE157	Aegilops	uniaristata	1222348	1204761	166805	51099	0.015141	0.004165	46170	23800
AE680	Aegilops	uniaristata	1773416	1751568	201881	66069	0.016025	0.003764	60050	28214
PI374326	Aegilops	uniaristata	1407155	1390254	176405	56852	0.017004	0.004792	50839	25180
PI554418	Aegilops	uniaristata	1758795	1733832	199327	65723	0.016273	0.003844	59390	28496
PI560122	Amblyopyrum	muticum	1417382	1392860	206182	52146	0.024118	0.007201	45050	15501
PI560124	Amblyopyrum	muticum	1349107	1326227	190588	44451	0.027242	0.009088	36623	12312
PI560125	Amblyopyrum	muticum	1665086	1644397	206852	57378	0.024761	0.006742	49018	16453
PI560126	Amblyopyrum	muticum	1472037	1447110	200445	51443	0.024107	0.006993	44080	15252
FG_NC_1_14	Dasypyrum	villosum	4383365	4269664	530801	114276	0.028044	0.004259	98679	22477
FG_NC_10_6	Dasypyrum	villosum	2462308	2409230	430320	89672	0.028787	0.006591	75583	20776
FG_NC_11_12	Dasypyrum	villosum	2093717	2070806	469956	86979	0.022529	0.004812	77157	17026
FG_NC_2_11	Dasypyrum	villosum	3554557	3469058	313220	96216	0.021316	0.002925	87972	22126
CK2011	Taeniatherum	caput-medusae	1955267	1920077	205552	66663	0.020689	0.004568	57967	26727
GRA1126	Taeniatherum	caput-medusae	1813762	1789454	205267	66009	0.019115	0.004239	58048	27027
PI220589	Taeniatherum	caput-medusae	1228541	1209955	171738	53599	0.018797	0.00564	46902	24024
PI251387	Taeniatherum	caput-medusae	1903955	1879847	204753	68472	0.021744	0.005761	58559	26045
TRI13061	Triticum	monococcum	1498153	1474198	184371	53773	0.018038	0.006401	47229	23366
TRI13612	Triticum	monococcum	1315951	1293621	167039	48995	0.015764	0.005281	43894	22476
TRI1990	Triticum	monococcum	1386491	1357688	182698	50224	0.017734	0.00656	44200	22574
TRI2009	Triticum	monococcum	1257402	1230617	186993	49508	0.015639	0.004935	44543	22754
TRI17148	Triticum	urartu	1065978	1032019	333486	37544	0.027024	0.010791	27832	12618
TRI17159	Triticum	urartu	925874	898144	255168	33954	0.02348	0.010259	26978	12734
TRI17921	Triticum	urartu	1206460	1191576	204342	44693	0.019275	0.006469	38183	17497
TRI18407	Triticum	urartu	1286821	1268731	169897	48351	0.01758	0.00544	42680	19505
Min			795493	783188	163736	30096	0.013711	0.002925	24469	8742
Max			4383365	4269664	530801	114276	0.028787	0.010791	98679	28496
Median			1498668	1474198	194893	57268	0.018916	0.005281	50290	22034
Average			1.61955e+06	1.58833e+06	217599	57888.6	0.0195477	0.00568381	50833.7	21016.8
