## Supplementary material for "Genome-wide sequence information reveals recurrent hybridization among diploid wheat wild relatives": Table S7 Four-Taxon D-statistics

### Sheet: Table S7
Table S7. Four-taxon D statistics. Three ingroup and one outgroup taxa were tested using a fixed phylogeny (((P1, P2) P3), O), with P3 being the focal taxon. All tests were done with Taeniatherum caput-medusae as outgroup (O). The ASTRAL topology (Fig. 1A) was used to specify species relationships. p-values were assessed using the block jackknife procedure and adjusted using a Benjamini-Yekutieli…
P1	P2	P3	Dstatistic	p-value	adj_p-value
speltoides	umbellulata	urartu	0.336256	0	0
speltoides	markgrafii	urartu	0.333967	0	0
speltoides	markgrafii	monococcum	0.322108	0	0
speltoides	umbellulata	monococcum	0.336349	4.75e-14	1.56e-11
speltoides	comosa	monococcum	0.23332	2.03e-10	5.34e-08
speltoides	uniaristata	monococcum	0.253341	2e-09	4.39e-07
speltoides	tauschii	monococcum	0.233901	3.1e-09	5.82e-07
speltoides	comosa	urartu	0.232848	3.56e-09	5.85e-07
uniaristata	markgrafii	longissima	0.258155	6.81e-09	9.94e-07
uniaristata	markgrafii	searsii	0.213812	9.39e-09	1.23e-06
uniaristata	longissima	speltoides	0.199869	1.5e-08	1.8e-06
speltoides	uniaristata	urartu	0.245455	2.56e-08	2.8e-06
speltoides	tauschii	urartu	0.226272	5.47e-08	5.53e-06
umbellulata	markgrafii	searsii	0.247743	6.75e-08	6.34e-06
umbellulata	markgrafii	bicornis	0.241097	8.22e-08	7.2e-06
uniaristata	searsii	speltoides	0.228294	1.19e-07	9.75e-06
speltoides	muticum	tauschii	0.189395	1.34e-07	1.03e-05
speltoides	muticum	uniaristata	0.194468	2.05e-07	1.5e-05
speltoides	muticum	umbellulata	0.229801	2.59e-07	1.79e-05
muticum	markgrafii	monococcum	0.229491	2.91e-07	1.91e-05
muticum	markgrafii	urartu	0.22531	3.33e-07	2.08e-05
comosa	searsii	speltoides	0.241138	4.03e-07	2.33e-05
muticum	umbellulata	urartu	0.238108	4.18e-07	2.33e-05
speltoides	muticum	markgrafii	0.205659	4.26e-07	2.33e-05
muticum	comosa	monococcum	0.161192	1.38e-06	7.25e-05
uniaristata	markgrafii	bicornis	0.237806	1.92e-06	9.68e-05
comosa	longissima	speltoides	0.201862	2.05e-06	9.96e-05
uniaristata	markgrafii	tauschii	0.192404	2.45e-06	0.00011521
uniaristata	bicornis	speltoides	0.188148	1.12e-05	0.00047394
comosa	bicornis	speltoides	0.185165	1.11e-05	0.00047394
speltoides	muticum	comosa	0.167522	1.07e-05	0.00047394
muticum	umbellulata	monococcum	0.246566	1.33e-05	0.000544167
speltoides	searsii	urartu	0.215008	2.04e-05	0.000811133
speltoides	longissima	monococcum	0.189106	2.33e-05	0.000887833
umbellulata	searsii	speltoides	0.171751	2.36e-05	0.000887833
umbellulata	longissima	speltoides	0.154318	4.03e-05	0.00146991
speltoides	searsii	monococcum	0.205294	4.89e-05	0.00173544
uniaristata	searsii	muticum	0.14786	5.15e-05	0.0017796
umbellulata	markgrafii	tauschii	0.164671	9.52e-05	0.00320746
umbellulata	markgrafii	longissima	0.176256	0.000125608	0.00412649
muticum	uniaristata	monococcum	0.153139	0.000132812	0.00425674
uniaristata	comosa	bicornis	0.202466	0.000273273	0.0085501
longissima	umbellulata	monococcum	0.173229	0.000315866	0.0096529
muticum	tauschii	monococcum	0.153201	0.000352475	0.0105269
longissima	markgrafii	monococcum	0.177075	0.000366734	0.0107093
markgrafii	searsii	speltoides	0.165266	0.000418933	0.0119677
markgrafii	longissima	speltoides	0.151414	0.000451901	0.0126348
tauschii	umbellulata	monococcum	0.156618	0.000480694	0.0131599
speltoides	muticum	urartu	0.139183	0.000499595	0.0133982
uniaristata	comosa	longissima	0.181914	0.000645117	0.0169548
bicornis	umbellulata	urartu	0.195127	0.000707276	0.0182239
bicornis	markgrafii	monococcum	0.201491	0.00072326	0.0182774
speltoides	muticum	monococcum	0.156246	0.00101395	0.0251399
speltoides	longissima	urartu	0.174848	0.00122462	0.028866
markgrafii	bicornis	speltoides	0.168854	0.00122449	0.028866
comosa	markgrafii	longissima	0.117362	0.00123013	0.028866
uniaristata	umbellulata	longissima	0.101205	0.00128417	0.0296054
searsii	markgrafii	monococcum	0.150279	0.00131587	0.0298132
tauschii	longissima	speltoides	0.125256	0.00134387	0.0299315
uniaristata	tauschii	muticum	0.117405	0.00157029	0.0343916
umbellulata	markgrafii	comosa	0.132515	0.00170678	0.0367681
longissima	umbellulata	urartu	0.186051	0.00174491	0.0369832
uniaristata	markgrafii	muticum	0.170568	0.00193632	0.0403887
uniaristata	comosa	searsii	0.166908	0.0020396	0.0418782
uniaristata	markgrafii	monococcum	0.0991205	0.00259407	0.0524435
umbellulata	bicornis	speltoides	0.140072	0.00298178	0.0584823
muticum	comosa	urartu	0.132311	0.00294447	0.0584823
bicornis	markgrafii	urartu	0.177407	0.00315011	0.0608752
speltoides	bicornis	urartu	0.16178	0.00395374	0.0752978
longissima	markgrafii	urartu	0.157477	0.00424764	0.0797394
tauschii	searsii	speltoides	0.133811	0.00518744	0.0960104
uniaristata	comosa	tauschii	0.1377	0.00581448	0.104667
muticum	tauschii	urartu	0.137386	0.00576359	0.104667
tauschii	umbellulata	urartu	0.137574	0.0060109	0.106741
bicornis	umbellulata	monococcum	0.185482	0.00721001	0.126328
comosa	markgrafii	tauschii	0.102296	0.00867557	0.150006
searsii	markgrafii	urartu	0.126991	0.00897611	0.153187
comosa	searsii	muticum	0.129331	0.0118544	0.194721
tauschii	markgrafii	monococcum	0.123856	0.0115581	0.194721
uniaristata	umbellulata	monococcum	0.116742	0.0117527	0.194721
tauschii	markgrafii	urartu	0.125477	0.0138637	0.224915
bicornis	tauschii	urartu	0.134223	0.0142655	0.228611
speltoides	bicornis	monococcum	0.145812	0.0145538	0.230421
uniaristata	umbellulata	urartu	0.110439	0.0154902	0.239476
speltoides	muticum	searsii	0.0744637	0.0154107	0.239476
uniaristata	markgrafii	urartu	0.0983909	0.0175286	0.267838
muticum	uniaristata	urartu	0.11375	0.0193644	0.292488
uniaristata	longissima	muticum	0.120386	0.0233566	0.348779
uniaristata	bicornis	muticum	0.116489	0.0239627	0.351435
uniaristata	comosa	markgrafii	0.112708	0.0240693	0.351435
comosa	markgrafii	searsii	0.100926	0.024634	0.355727
searsii	umbellulata	monococcum	0.110712	0.0252834	0.361136
speltoides	muticum	bicornis	0.084301	0.027858	0.393632
comosa	umbellulata	monococcum	0.129766	0.0297991	0.413422
comosa	markgrafii	bicornis	0.0734382	0.0298878	0.413422
bicornis	searsii	urartu	0.111783	0.0326081	0.446352
comosa	umbellulata	urartu	0.113774	0.0346821	0.469848
tauschii	bicornis	comosa	0.0799323	0.0361536	0.484785
umbellulata	comosa	searsii	0.0688524	0.0388512	0.515695
uniaristata	umbellulata	tauschii	0.0646862	0.0435732	0.572589
muticum	searsii	monococcum	0.094632	0.0443153	0.576575
longissima	tauschii	monococcum	0.0920702	0.0454816	0.577174
longissima	tauschii	urartu	0.091635	0.0453425	0.577174
comosa	markgrafii	muticum	0.079964	0.045679	0.577174
uniaristata	umbellulata	muticum	0.105073	0.0507101	0.634642
tauschii	searsii	comosa	0.0601393	0.0552254	0.684631
tauschii	bicornis	speltoides	0.0810646	0.0654461	0.803755
umbellulata	markgrafii	uniaristata	0.067415	0.0715805	0.870953
comosa	markgrafii	monococcum	0.0698674	0.0750742	0.905082
bicornis	tauschii	monococcum	0.10357	0.0767345	0.908429
bicornis	uniaristata	monococcum	0.0728975	0.0766827	0.908429
bicornis	longissima	urartu	0.147775	0.122566	1
urartu	monococcum	markgrafii	0.112168	0.1841	1
longissima	bicornis	speltoides	0.103066	0.113487	1
urartu	monococcum	umbellulata	0.0951595	0.16296	1
urartu	monococcum	speltoides	0.0923273	0.235471	1
urartu	monococcum	muticum	0.0864022	0.212891	1
longissima	bicornis	uniaristata	0.0858347	0.207479	1
searsii	umbellulata	urartu	0.0850307	0.0924958	1
umbellulata	searsii	muticum	0.0811059	0.103116	1
muticum	searsii	urartu	0.0800869	0.0876611	1
longissima	searsii	muticum	0.0785865	0.118346	1
longissima	bicornis	searsii	0.077642	0.101782	1
longissima	searsii	speltoides	0.0753146	0.127483	1
longissima	comosa	urartu	0.0737807	0.10388	1
longissima	searsii	urartu	0.0725126	0.147577	1
urartu	monococcum	comosa	0.0703846	0.248667	1
comosa	tauschii	muticum	0.0703066	0.0962572	1
urartu	monococcum	bicornis	0.0699734	0.278492	1
bicornis	comosa	urartu	0.0697804	0.145632	1
searsii	tauschii	monococcum	0.0691024	0.12348	1
muticum	longissima	monococcum	0.0684013	0.107169	1
bicornis	searsii	muticum	0.0682287	0.231451	1
comosa	longissima	muticum	0.065211	0.140623	1
comosa	markgrafii	urartu	0.064826	0.0936503	1
longissima	bicornis	comosa	0.0648067	0.249641	1
urartu	monococcum	longissima	0.0633791	0.305069	1
longissima	bicornis	tauschii	0.0629888	0.276053	1
uniaristata	comosa	umbellulata	0.0622984	0.11238	1
longissima	searsii	comosa	0.0581194	0.165674	1
bicornis	markgrafii	muticum	0.0577771	0.141066	1
comosa	bicornis	muticum	0.0571444	0.185433	1
uniaristata	umbellulata	bicornis	0.0563704	0.0874258	1
tauschii	searsii	muticum	0.0559426	0.106895	1
muticum	bicornis	monococcum	0.0545317	0.189619	1
longissima	uniaristata	monococcum	0.0528311	0.164381	1
umbellulata	markgrafii	muticum	0.0523897	0.144915	1
urartu	monococcum	tauschii	0.0518401	0.300937	1
longissima	uniaristata	urartu	0.0509928	0.128383	1
muticum	bicornis	urartu	0.0501469	0.179406	1
bicornis	uniaristata	urartu	0.0475082	0.177539	1
speltoides	muticum	longissima	0.0471811	0.133894	1
muticum	longissima	urartu	0.0467548	0.231116	1
searsii	tauschii	urartu	0.0461313	0.223493	1
umbellulata	longissima	muticum	0.0456669	0.23246	1
uniaristata	markgrafii	speltoides	0.0452873	0.171284	1
bicornis	comosa	monococcum	0.0450799	0.265431	1
umbellulata	comosa	tauschii	0.0438615	0.174739	1
comosa	umbellulata	muticum	0.0424279	0.215357	1
longissima	comosa	monococcum	0.0415956	0.176957	1
comosa	tauschii	monococcum	0.0398027	0.254493	1
tauschii	longissima	comosa	0.0386441	0.186697	1
longissima	markgrafii	muticum	0.0386025	0.196175	1
umbellulata	comosa	bicornis	0.0372063	0.211578	1
longissima	tauschii	muticum	0.0364679	0.216003	1
uniaristata	comosa	muticum	0.0359198	0.29437	1
longissima	searsii	monococcum	0.0358515	0.31036	1
umbellulata	tauschii	speltoides	0.034559	0.271632	1
monococcum	urartu	uniaristata	0.0321743	0.394186	1
bicornis	longissima	markgrafii	0.0321419	0.348858	1
bicornis	longissima	umbellulata	0.0321303	0.367854	1
searsii	longissima	tauschii	0.0320077	0.31384	1
umbellulata	tauschii	muticum	0.0315165	0.26247	1
tauschii	searsii	markgrafii	0.0309799	0.225687	1
bicornis	longissima	muticum	0.0299668	0.375822	1
comosa	uniaristata	urartu	0.0294939	0.357251	1
searsii	bicornis	markgrafii	0.0292758	0.331946	1
comosa	uniaristata	monococcum	0.0291877	0.312083	1
longissima	searsii	uniaristata	0.0284763	0.322266	1
bicornis	searsii	monococcum	0.0281753	0.366533	1
bicornis	searsii	umbellulata	0.0247503	0.32632	1
searsii	longissima	markgrafii	0.0241385	0.319149	1
tauschii	bicornis	markgrafii	0.0236859	0.262988	1
uniaristata	tauschii	speltoides	0.0220584	0.294521	1
comosa	tauschii	urartu	0.0219514	0.377028	1
bicornis	tauschii	muticum	0.019382	0.353742	1
markgrafii	umbellulata	monococcum	0.0177202	0.394986	1
tauschii	searsii	uniaristata	0.0176565	0.372525	1
markgrafii	searsii	muticum	0.016907	0.335788	1
umbellulata	bicornis	muticum	0.0162104	0.393893	1
longissima	tauschii	uniaristata	0.015865	0.348261	1
comosa	tauschii	speltoides	0.0150242	0.378535	1
umbellulata	comosa	speltoides	0.014907	0.366485	1
searsii	bicornis	uniaristata	0.0144163	0.421568	1
tauschii	searsii	umbellulata	0.0143659	0.374113	1
markgrafii	tauschii	speltoides	0.0142276	0.396344	1
tauschii	longissima	markgrafii	0.0129612	0.372953	1
comosa	searsii	monococcum	0.0128572	0.425098	1
tauschii	bicornis	uniaristata	0.0127907	0.375328	1
tauschii	bicornis	umbellulata	0.0126686	0.387008	1
uniaristata	comosa	speltoides	0.01157	0.419115	1
uniaristata	umbellulata	searsii	0.011135	0.384228	1
tauschii	longissima	umbellulata	0.0110297	0.402767	1
tauschii	uniaristata	monococcum	0.0105445	0.416838	1
searsii	longissima	umbellulata	0.00999704	0.42263	1
searsii	uniaristata	urartu	0.00868235	0.414489	1
searsii	bicornis	tauschii	0.00806874	0.454191	1
bicornis	longissima	monococcum	0.00795887	0.467609	1
umbellulata	markgrafii	speltoides	0.00748067	0.418207	1
umbellulata	markgrafii	urartu	0.00690807	0.459773	1
tauschii	uniaristata	urartu	0.00643768	0.437711	1
comosa	markgrafii	speltoides	0.00258513	0.480582	1
comosa	umbellulata	longissima	0.00244925	0.474282	1
bicornis	searsii	speltoides	0.00215626	0.487676	1
tauschii	markgrafii	muticum	0.00196972	0.477674	1
umbellulata	uniaristata	speltoides	0.00136313	0.48753	1
urartu	monococcum	searsii	0.0012386	0.496154	1
bicornis	searsii	comosa	0.000807902	0.49507	1
comosa	searsii	urartu	0.000424494	0.496974	1
uniaristata	searsii	monococcum	7.91e-05	0.49936	1
