## Supplementary material for "Genome-wide sequence information reveals recurrent hybridization among diploid wheat wild relatives": Table S8 Five-Taxon D-statistics (Dfoil)

### Sheet: Table S8
Table S8. DFOIL test for introgression in wheat wild relatives from GBS data. For each test the combination of species, identified by their genome denomination (cf. Table S2), is indicated as P1-P4. All tests were done with Taeniatherum caput-medusae as outgroup. For each test the total number of sites is indicated (total) as well the number of patterns analyzed (dtotal). The score of the test (D…
P1	P2	P3	P4	total	dtotal	DFO_stat	DFO_chisq	DFO_Pvalue	adj_DFO_Pvalue	DIL_stat	DIL_chisq	DIL_Pvalue	adj_DIL_Pvalue	DFI_stat	DFI_chisq	DFI_Pvalue	adj_DFI_Pvalue	DOL_stat	DOL_chisq	DOL_Pvalue	warnings	adj_DOL_Pvalue	warnings	pattern	interpretation
Am	Au	Sb	C	256833	5503	-0.0899386	30.3093	3.68e-08	4.34253e-07	-0.0856685	27.4996	1.57e-07	1.7714e-06	-0.0373444	2.6888	0.101056	0.833219	-0.0290456	1.62656	0.20218		1		--00	AmAu<=>C
Am	Au	Ss	C	276271	6045	-0.0598456	14.8417	0.000116921	0.00109773	-0.0559846	12.9884	0.000313424	0.00287956	-0.039505	3.27891	0.0701753	0.60988	-0.0318896	2.1366	0.14382		1		--00	AmAu<=>C
Am	Au	Sl	C	288316	6295	-0.0600279	15.4872	8.31e-05	0.000815927	-0.0530479	12.0949	0.000505592	0.00461214	-0.057971	7.42029	0.00644924	0.0821313	-0.0443841	4.34964	0.0370168		0.400105		--00	AmAu<=>C
Am	Au	Sl	D	290167	6055	-0.0958364	37.2804	1.02e-09	1.27375e-08	-0.0864745	30.3525	3.6e-08	4.24813e-07	-0.0658791	9.55248	0.0019968	0.0295214	-0.0486143	5.20173	0.0225645		0.250201		--00	AmAu<=>D
Am	Au	N	D	284540	6443	-0.0692496	21.5366	3.47e-06	3.71937e-05	-0.0621242	17.3327	3.14e-05	0.000305969	-0.0415512	3.73961	0.0531368	0.484727	-0.0267775	1.55309	0.212679		1		--00	AmAu<=>D
Am	Au	Sb	M	253897	5634	-0.0708055	19.5423	9.84e-06	0.000100449	-0.0667009	17.3422	3.12e-05	0.000305969	-0.034375	2.26875	0.132006	1	-0.0260417	1.30208	0.253833		1		--00	AmAu<=>M
Am	Au	Sb	U	250248	5635	-0.0633166	15.9558	6.48e-05	0.00064114	-0.0638191	16.2101	5.67e-05	0.000536248	-0.0253025	1.16392	0.280655	1	-0.0264026	1.26733	0.260269		1		--00	AmAu<=>U
U	D	B	Au	273492	8885	0.0464668	12.3137	0.000449647	0.00398864	0.09872	55.5793	8.98e-14	1.50005e-12	-0.0862893	29.5972	5.32e-08	1.95508e-06	-0.0113208	0.509434	0.475384	a	1	a	++-0	D->B
M	D	B	Au	280704	9022	0.078296	36.4076	1.6e-09	1.97883e-08	0.0863782	44.312	2.8e-11	4.13962e-10	-0.0625161	15.1914	9.71e-05	0.00215334	-0.0501672	9.78261	0.0017617	a	0.0246301	a	++-0	D->B
D	C	B	Au	281656	8813	0.0985003	56.9332	4.51e-14	7.07431e-13	0.0623722	22.8282	1.77e-06	1.85093e-05	0.0789545	23.1337	1.51e-06	4.62433e-05	0.021827	1.76799	0.183631	a	1	a	+++0	D->B
M	D	T	Au	263835	7997	0.158449	128.819	0	0	0.176379	159.623	0	0	-0.0647523	14.893	0.000113783	0.00239921	-0.0388514	5.36149	0.0205862	a	0.23025	a	++-0	D->T
D	C	T	Au	266499	7860	0.178467	163.297	0	0	0.152721	119.58	0	0	0.0529055	9.6817	0.00186112	0.0288416	0.0147441	0.751951	0.385859	a	1	a	++00	DC<=>T
D	Sl	M	U	347114	9264	0.0523446	15.0752	0.000103309	0.000984296	0.0345329	6.56125	0.0104223	0.0859332	0.0714433	24.7908	6.39e-07	2.22137e-05	0.0512662	12.7653	0.000353111	a	0.00581989	a	+0++	M->D
N	M	T	Au	265755	7589	0.137538	99.5775	0	0	0.155775	127.736	0	0	-0.0825154	18.731	1.51e-05	0.000388444	-0.047619	6.2381	0.0125031	a	0.144882	a	++-0	M->T
M	C	Am	B	307267	2273	0.086564	14.1099	0.000172431	0.0015842	0.110993	23.1976	1.46183e-06	1.55394e-05	-0.0273224	0.956284	0.328125	1	0.00858704	0.0944575	0.758585	ac*	1	ac*	++00	MC<=>Am
M	C	B	Au	280048	9031	0.0914988	49.0434	2.5e-12	3.57288e-11	0.0628201	23.1178	1.52e-06	1.60253e-05	0.0344308	4.71701	0.0298656	0.312311	-0.0077909	0.241518	0.623112	a	1	a	++00	MC<=>B
M	C	T	Au	265065	8101	0.167055	143.667	0	0	0.158508	129.343	0	0	-0.000814996	0.00244499	0.960563	1	-0.0127683	0.600109	0.438537	a	1	a	++00	MC<=>T
N	C	Am	B	304570	2308	0.0846195	13.4545	0.00024442	0.00219848	0.134646	34.0655	5.32888e-09	6.92344e-08	-0.0546529	4.04431	0.0443204	0.416107	0.014771	0.295421	0.586767	ac*	1	ac*	++00	NC<=>Am
N	M	Am	B	309617	2052	0.108324	20.5815	5.71449e-06	5.92758e-05	0.104903	19.3022	1.1158e-05	0.000113007	-0.00112233	0.00112233	0.973275	1	-0.00785634	0.0549944	0.81459	ac*	1	ac*	++00	NM<=>Am
N	M	B	Au	283901	8559	0.0678689	28.0977	1.15e-07	1.32069e-06	0.0718033	31.4498	2.05e-08	2.55999e-07	-0.0591017	10.3428	0.00129981	0.0208984	-0.0509963	7.70044	0.00552074	a	0.0703068	a	++00	NM<=>B
Sb	N	B	Au	247978	8352	0.123416	78.1222	0	0	0.0657048	22.1425	2.53e-06	2.60335e-05	0.0553213	12.3366	0.000444153	0.00793454	-0.0181097	1.322	0.250233	a	1	a	+++0	Sb->B
Sb	Sl	C	U	334475	5791	0.0776336	27.4047	1.65e-07	1.87814e-06	0.0776336	27.4047	1.65e-07	1.84547e-06	-0.0855072	10.0899	0.00149088	0.0236744	-0.0855072	10.0899	0.00149088	a	0.0210728	a	++00	SbSl<=>C
Sb	Sl	D	C	341627	6092	0.0730093	25.7723	3.84165e-07	4.33445e-06	0.0767322	28.4676	9.52781e-08	1.10406e-06	-0.0808511	9.21702	0.00239775	0.0342676	-0.0680851	6.53617	0.0105703	a	0.123599	a	++00	SbSl<=>D
Sb	Sl	D	N	330345	1519	0.155148	34.1326	5.1482e-09	6.24699e-08	0.166432	39.2779	3.67587e-10	4.97689e-09	-0.0332103	0.298893	0.584577	1	0.0258303	0.180812	0.670677	ac*	1	ac*	++00	SbSl<=>D
Sb	Ss	B	Au	255490	7306	0.13974	103.827	0	0	0.144254	110.643	0	0	0.0214737	1.09516	0.295331	1	0.0315789	2.36842	0.123812	a	1	a	++00	SbSs<=>B
Sb	Ss	T	Au	239477	6556	0.19445	177.144	0	0	0.199573	186.601	0	0	-0.000455166	0.000455166	0.982979	1	0.0104688	0.240783	0.623641	a	1	a	++00	SbSs<=>T
Sl	N	B	Au	276373	9352	0.122855	87.9643	0	0	0.0672615	26.3665	2.82e-07	3.12689e-06	0.0820996	30.0485	4.21e-08	1.69221e-06	0.00942126	0.395693	0.529322	a	1	a	+++0	Sl->B
Sb	Sl	C	N	332277	6618	0.102063	56.5431	5.5e-14	8.51367e-13	0.107959	63.2638	1.78e-15	3.52231e-14	-0.0963855	12.3373	0.000443985	0.00793454	-0.0722892	6.93976	0.00843005	a	0.101337	a	++-0	Sl->C
Sb	Sl	D	U	326838	6236	0.123445	77.1529	0	0	0.127395	82.1697	0	0	-0.101604	13.5134	0.00023687	0.00461623	-0.0863254	9.75477	0.00178858	a	0.0247369	a	++-0	Sl->D
Sb	Sl	M	N	338424	4918	0.128134	59.5825	1.18e-14	1.94585e-13	0.135299	66.4318	3.33e-16	7.13862e-15	-0.0977011	13.2874	0.000267202	0.0050542	-0.079023	8.69253	0.00319517		0.0419362		++-0	Sl->M
Sl	M	B	Au	280660	9152	0.131889	101.95	0	0	0.0772906	35.0126	3.28e-09	4.30496e-08	0.0531889	11.7548	0.000606881	0.0105448	-0.0238267	2.35884	0.124574	a	1	a	++00	SlM<=>B
Sl	Sb	B	Au	274717	6818	0.14019	115.797	0	0	0.14019	115.797	0	0	0.0622711	4.23443	0.0396119	0.385987	0.0622711	4.23443	0.0396119	a	0.421077	a	++00	SlSb<=>B
Sl	Sb	B	T	315894	6340	-0.0469592	11.458	0.000711852	0.00622865	-0.0546574	15.5227	8.152e-05	0.000759813	0.0658683	5.79641	0.016059	0.184425	0.0359281	1.72455	0.189108	a	1	a	--00	SlSb<=>T
Sl	Sb	T	Au	257621	5997	0.194466	194.077	0	0	0.196025	197.201	0	0	0.0513595	2.61934	0.105569	0.864882	0.0594159	3.50554	0.0611639	a	0.605165	a	++00	SlSb<=>T
Sl	Ss	B	Au	287102	8337	0.137486	115.625	0	0	0.143698	126.31	0	0	0.0227867	1.38999	0.238407	1	0.0369817	3.66119	0.0556939	a	0.555315	a	++00	SlSs<=>B
Sl	Ss	T	Au	264909	7328	0.183798	176.814	0	0	0.190676	190.295	0	0	0.0202429	1.01215	0.314389	1	0.0348178	2.99433	0.0835564	a	0.784477	a	++00	SlSs<=>T
Ss	M	B	Au	270027	8810	0.135328	102.849	0	0	0.0847578	40.3447	2.13e-10	2.97792e-09	0.0427223	7.34824	0.00671286	0.0846503	-0.0278192	3.11575	0.0775389	a	0.738767	a	++00	SsM<=>B
Ss	Sb	C	U	309058	6622	0.102347	43.2928	4.71e-11	6.31061e-10	0.0863779	30.8369	2.81e-08	3.40192e-07	0.0130584	0.49622	0.481166	1	-0.00962199	0.269416	0.603724		1		++00	SsSb<=>C
Ss	Sb	C	N	308302	7482	0.0942869	44.5034	2.54e-11	3.439e-10	0.104674	54.8494	1.3e-13	2.09014e-12	0.0122366	0.440517	0.506873	1	0.0299116	2.63222	0.104715	a	0.933051	a	++00	SsSb<=>C
Ss	Sb	D	C	318473	6931	0.0747218	24.5835	7.11597e-07	7.89037e-06	0.0797184	27.9811	1.22503e-07	1.39441e-06	-0.00557194	0.094723	0.758257	1	0.00163881	0.00819403	0.927873	a	1	a	++00	SsSb<=>D
Ss	Sb	D	M	311536	7056	0.0818	30.1842	3.92894e-08	4.59414e-07	0.0968743	42.3341	7.69403e-11	1.11195e-09	-0.0206354	1.30003	0.254207	1	0.00163773	0.00818867	0.927897	a	1	a	++00	SsSb<=>D
Ss	Sb	D	U	305282	7068	0.129774	77.605	0	0	0.13151	79.6953	0	0	-0.00813559	0.195254	0.658579	1	-0.00542373	0.0867797	0.768312	a	1	a	++00	SsSb<=>D
Ss	Sb	D	N	309087	7413	0.162365	129.73	0	0	0.192847	183.012	0	0	-0.0330606	3.33912	0.0676509	0.59194	0.0160393	0.785925	0.375335	a	1	a	++00	SsSb<=>D
Ss	Sl	C	U	365314	8026	0.0973134	47.5863	5.26e-12	7.35393e-11	0.0893532	40.1196	2.39e-10	3.30549e-09	-0.0407524	5.82759	0.0157768	0.182817	-0.0521516	9.54374	0.00200632		0.0271643		++00	SsSl<=>C
Ss	Sl	C	N	365275	8960	0.106129	67.8161	2.22e-16	3.75793e-15	0.12473	93.6723	0	0	-0.0455979	7.25007	0.00708982	0.0876846	-0.0134786	0.633496	0.426076	a	1	a	++00	SsSl<=>C
Ss	Sl	D	C	379867	8423	0.0650666	22.5781	2.01772e-06	2.21818e-05	0.0729421	28.3745	9.99755e-08	1.14815e-06	-0.0410298	6.27755	0.0122277	0.144291	-0.0297667	3.3041	0.0691071	a	0.668332	a	++00	SsSl<=>D
Ss	Sl	D	M	364230	8310	0.0929932	46.7756	7.95997e-12	1.10091e-10	0.108523	63.7029	1.44329e-15	2.90065e-14	-0.0577854	11.7304	0.000614864	0.0105448	-0.0338742	4.03103	0.0446707	a	0.463364	a	++00	SsSl<=>D
Ss	Sl	D	U	357515	8428	0.131674	96.1219	0	0	0.133117	98.2403	0	0	-0.0422616	6.25471	0.0123863	0.144834	-0.0399772	5.5968	0.0179933	a	0.204811	a	++00	SsSl<=>D
Ss	Sl	D	N	363667	8753	0.162364	155.22	0	0	0.186141	204.011	0	0	-0.0569244	11.4418	0.000718101	0.0121533	-0.0172756	1.05381	0.304631	a	1	a	++00	SsSl<=>D
U	C	Am	B	308690	2167	0.148525	41.1416	1.41594e-10	1.83963e-09	0.114209	24.3265	8.13109e-07	8.78867e-06	0.0092081	0.092081	0.761548	1	-0.0497238	2.68508	0.101292	ac*	0.911088	ac*	++00	UC<=>Am
U	C	B	Au	279631	8800	0.058924	20.3288	6.52e-06	6.70902e-05	0.0623399	22.7541	1.84e-06	1.90861e-05	-0.0202048	1.47495	0.224566	1	-0.0146692	0.77747	0.377916	a	1	a	++00	UC<=>B
U	C	T	Au	264701	7929	0.140136	101.038	0	0	0.152575	119.772	0	0	-0.0456674	7.12412	0.00760537	0.0931649	-0.0269321	2.47775	0.115467	a	1	a	++00	UC<=>T
U	M	B	Au	272743	9125	0.0465238	12.4219	0.00042434	0.00379029	0.0810246	37.6764	8.35e-10	1.11876e-08	-0.026498	2.94127	0.0863426	0.735478	0.0207687	1.80688	0.178884	a	1	a	++00	UM<=>B
Sb	D	B	Au	254089	8020	0.130155	89.5467	0	0	0.0889141	41.7896	1.02e-10	1.45774e-09	-0.044335	6.78325	0.00920171	0.110613	-0.107505	39.8844	2.69e-10	a	1.08124e-08	a	++0-	none
B	T	Sb	U	276668	7855	0.0592509	15.4645	8.40707e-05	0.000819204	0.0206583	1.87991	0.170344	1	-0.0636472	16.9938	3.7502e-05	0.000893269	-0.104172	45.523	1.50857e-11	a	8.81991e-10	a	+0--	none
B	T	Ss	C	318027	8876	0.0421649	8.47514	0.00360032	0.029496	-0.0291588	4.05307	0.044091	0.324066	-0.0321667	5.11451	0.0237266	0.254317	-0.100951	50.3745	1.27032e-12	a	1.25687e-10	a	000-	none
B	T	Ss	U	303314	8722	0.0659609	21.3713	3.78386e-06	4.02227e-05	0.0134365	0.886808	0.346344	1	-0.0388829	7.03781	0.00798066	0.0968399	-0.0943072	41.4009	1.24003e-10	a	5.49991e-09	a	+00-	none
Ss	D	B	Au	274251	8778	0.144794	120.613	0	0	0.104467	62.7848	2.33e-15	4.41004e-14	-0.0262113	2.59492	0.107207	0.867257	-0.0876357	29.0074	7.21e-08	a	2.10768e-06	a	++0-	none
B	T	Sb	N	276228	7934	0.0554562	13.7531	0.000208473	0.00188835	0.033542	5.03131	0.0248931	0.190586	-0.0621896	16.3559	5.24932e-05	0.00120275	-0.085363	30.816	2.83684e-08	a	9.35603e-07	a	+0--	none
Sb	C	B	Au	252719	7980	0.145699	108.837	0	0	0.0583187	17.4373	2.97e-05	0.000293856	0.0390041	5.49959	0.019021	0.208293	-0.0849239	26.0716	3.29e-07	a	7.69404e-06	a	++0-	none
Sl	D	B	Au	285917	9098	0.132231	105.785	0	0	0.0872727	46.08	1.14e-11	1.74561e-10	-0.0133402	0.693689	0.404912	1	-0.0831195	26.9307	2.11e-07	a	5.5387e-06	a	++0-	none
Sb	U	B	Au	246474	8058	0.135837	92.3692	0	0	0.0455453	10.3843	0.00127089	0.0115117	0.0377754	5.43966	0.0196845	0.212764	-0.0807975	24.8856	6.08e-07	a	1.32548e-05	a	+00-	none
B	T	U	N	305292	8851	0.00617284	0.185185	0.666955	1	0.0226337	2.48971	0.114593	0.809855	-0.0962396	43.5966	4.03548e-11	2.88366e-09	-0.0792437	29.5579	5.42712e-08		1.66204e-06		00--	none
B	T	Ss	N	305325	8881	0.0654093	21.3234	3.8796e-06	4.09024e-05	0.0357143	6.35714	0.011691	0.0951732	-0.0446939	9.43042	0.00213416	0.0311931	-0.0760432	27.2995	1.74255e-07	a	4.743e-06	a	+00-	none
N	M	B	T	324928	8212	-0.0901403	42.2758	7.92673e-11	1.0511e-09	-0.0989814	50.9754	9.35363e-13	1.48531e-11	-0.0622837	13.4533	0.000244577	0.00469529	-0.0755479	19.7935	8.62737e-06		0.000170721		----	none
Sl	C	B	Au	283652	9097	0.14218	119.431	0	0	0.0531483	16.6886	4.4e-05	0.000422347	0.0607843	15.0745	0.000103349	0.00221552	-0.0681373	18.9422	1.35e-05	a	0.000263094	a	+++-	none
Ss	U	B	Au	265110	8814	0.142337	111.308	0	0	0.0553331	16.8213	4.11e-05	0.000397477	0.0509448	10.8512	0.000987301	0.0162601	-0.063382	16.7962	4.16e-05	a	0.000786875	a	++0-	none
Ss	Sl	N	U	346099	8584	-0.0358868	7.46446	0.0062929	0.0484681	-0.0548654	17.4472	2.95e-05	0.000293856	-0.0280374	2.60748	0.106361	0.865857	-0.0611999	12.4236	0.000423948	a	0.00673208	a	0-0-	none
Ss	C	B	Au	272256	8704	0.150125	126.705	0	0	0.0679474	25.9559	3.49e-07	3.80421e-06	0.0586443	13.5468	0.000232683	0.0046044	-0.0586443	13.5468	0.000232683	a	0.0040444	a	+++-	none
Sb	M	B	Au	250570	8122	0.132339	90.3873	0	0	0.0773106	30.8469	2.79e-08	3.40192e-07	0.0197351	1.44066	0.230033	1	-0.0570424	12.036	0.000521841	a	0.00799062	a	++0-	none
Sl	U	B	Au	275902	9051	0.127883	93.6101	0	0	0.0398323	9.08176	0.00258171	0.0225898	0.0635483	17.0945	3.56e-05	0.000863964	-0.0555162	13.0463	0.000303884	a	0.00514299	a	+0+-	none
N	C	B	Au	277729	9200	0.0658372	25.084	5.49e-07	6.14039e-06	0.0385346	8.59323	0.00337416	0.0289331	-0.0168382	1.21235	0.270868	1	-0.0537886	12.3714	0.000435966	a	0.00683849	a	+00-	none
U	N	B	Au	268861	9053	0.0405838	9.25311	0.00235095	0.0196356	0.0722677	29.3407	6.07e-08	7.0977e-07	0.0127841	0.690341	0.406048	1	0.0549242	12.7424	0.000357454	a	0.00581989	a	0+0+	none
D	Sb	N	U	297057	8105	-0.0338703	5.55473	0.0184308	0.136244	-0.0441966	9.45808	0.00210222	0.0186479	0.0883341	32.507	1.19e-08	5.88701e-07	0.0763322	24.2736	8.36e-07	a	1.79216e-05	a	00++	none
D	Ss	N	U	338832	9419	-0.0383586	8.2471	0.00408171	0.0330192	-0.0205174	2.3595	0.124522	0.865757	0.0792406	30.4284	3.46e-08	1.48346e-06	0.0998762	48.3401	3.58e-12	a	2.55819e-10	a	00++	none
Sb	D	Am	B	268101	1931	-0.0531582	4.51845	0.0335312	0.240945	0.110694	19.5929	9.58261e-06	9.78216e-05	-0.131313	18.7778	1.46868e-05	0.000385525	0.109275	13.0037	0.000310881	ac*	0.00519308	ac*	0+-+	none
Sl	D	Am	B	312605	2306	-0.0467192	4.15801	0.0414382	0.289671	0.0887139	14.9927	0.000107931	0.000998741	-0.0868217	9.72403	0.00181874	0.0285285	0.113178	16.524	4.80374e-05	ac*	0.000882679	ac*	0+0+	none
M	N	D	Ss	353985	8231	0.111413	64.0622	1.22125e-15	2.04002e-14	0.093974	45.5774	1.46724e-11	2.22026e-10	0.137224	70.6701	0	0	0.113243	48.1282	3.99247e-12		2.60463e-10		++++	none
M	N	D	Sb	312519	7178	0.0937151	39.2666	3.6971e-10	4.75535e-09	0.0955044	40.7804	1.70336e-10	2.40761e-09	0.128725	53.9358	2.07168e-13	2.66467e-11	0.131183	56.0151	7.19425e-14		9.25352e-12		++++	none
M	N	D	Sl	367545	8551	0.0806911	34.2937	4.7391e-09	5.80534e-08	0.0784128	32.3845	1.26493e-08	1.5951e-07	0.137146	74.333	0	0	0.134109	71.0779	0		0		++++	none
Sl	M	Am	B	305537	2348	-0.0567413	6.1848	0.0128852	0.0969209	0.135867	35.4612	2.6018e-09	3.45004e-08	-0.125714	22.1257	2.55366e-06	7.29915e-05	0.138571	26.8829	2.16168e-07	ac*	5.56087e-06	ac*	0+-+	none
Sb	M	Am	B	263662	1997	-0.0572473	5.38124	0.0203544	0.149603	0.169306	47.067	6.86018e-12	1.06311e-10	-0.174172	35.7052	2.29553e-09	1.23025e-07	0.141886	23.695	1.12876e-06	ac*	2.3417e-05	ac*	0+-+	none
Ss	D	Am	B	301157	2225	-0.0715835	9.44902	0.00211262	0.0177603	0.119306	26.2473	3.00376e-07	3.30218e-06	-0.122432	18.2424	1.94501e-05	0.000490539	0.166804	33.8611	5.91894e-09	ac*	2.05761e-07	ac*	0+-+	none
Ss	M	Am	B	293913	2259	-0.0684492	8.7615	0.00307656	0.0255303	0.154011	44.3551	2.739e-11	4.09652e-10	-0.126573	21.644	3.28241e-06	8.9829e-05	0.181347	44.4301	2.63609e-11	ac*	1.30409e-09	ac*	0+-+	none
Sl	C	Am	B	314326	2353	-0.0944359	17.4706	2.91778e-05	0.0002932	0.178152	62.1751	3.10862e-15	5.71204e-14	-0.213483	60.8427	6.21725e-15	1.59937e-12	0.186517	46.4427	9.43379e-12	ac*	5.77814e-10	ac*	-+-+	none
Sb	U	Am	B	260933	1950	-0.079824	10.1376	0.00145271	0.0126252	0.215588	73.9466	0	0	-0.216867	54.6506	1.43996e-13	2.05792e-11	0.187608	40.8985	1.60348e-10	ac*	6.87486e-09	ac*	0+-+	none
Sb	C	Am	B	268238	1949	-0.0958231	14.9484	0.000110492	0.00104499	0.194103	61.3366	4.77396e-15	8.64852e-14	-0.236199	61.648	4.10783e-15	1.32091e-12	0.19095	40.2905	2.18871e-10	ac*	9.0813e-09	ac*	-+-+	none
Sl	U	Am	B	301008	2259	-0.0675241	8.50804	0.00353581	0.0291532	0.196141	71.7878	0	0	-0.17603	41.367	1.26167e-10	8.11404e-09	0.192509	49.4749	2.00928e-12	ac*	1.61526e-10	ac*	0+-+	none
Ss	C	Am	B	301327	2297	-0.0919481	16.2748	5.47876e-05	0.000546278	0.18026	62.5501	2.55351e-15	4.76003e-14	-0.197309	52.0897	5.30243e-13	5.43188e-11	0.19432	50.5232	1.17761e-12	ac*	1.25687e-10	ac*	-+-+	none
Sl	C	Am	T	289920	2026	-0.0610272	6.16375	0.0130395	0.0975109	0.0138973	0.319637	0.571826	1	-0.123842	18.2047	1.98387e-05	0.000490717	-0.0193766	0.445661	0.504403	ac*	1	ac*	00-0	none
D	Sl	N	U	348474	9546	-0.0346147	6.88833	0.00867604	0.0660322	-0.0537485	16.6083	4.59e-05	0.000437321	0.0694789	23.3449	1.35e-06	4.23518e-05	0.0467328	10.5616	0.0011546	a	0.016876	a	0-+0	none
U	D	Am	B	300694	2223	0.17798	59.2672	1.37668e-14	2.24144e-13	0.0390166	2.84821	0.0914758	0.653665	0.114961	16.7843	4.18794e-05	0.000979398	-0.0897638	10.2331	0.00137945	ac*	0.0197144	ac*	+0+0	none
D	C	Am	B	312657	2240	0.0433404	3.55391	0.0594053	0.404282	0.127907	30.9535	2.64287e-08	3.26862e-07	-0.095	10.83	0.000998686	0.0162601	0.0383333	1.76333	0.184209	ac*	1	ac*	0+00	none
N	D	B	Au	277187	2149	-0.104991	19.2134	1.16888e-05	0.000118383	-0.0659782	7.58749	0.00587746	0.0492599	-0.0247678	0.79257	0.373324	1	0.0278638	1.0031	0.316563	ac*	1	ac*	-000	none
Sb	Ss	B	T	289890	6930	-0.0554956	14.2624	0.000159013	0.00147143	-0.0347657	5.59728	0.0179884	0.142823	-0.019094	0.973793	0.323736	1	0.0168476	0.758143	0.38391	a	1	a	-000	none
M	D	Am	B	307339	2279	0.0859873	13.9299	0.000189752	0.00173097	0.0488323	4.49257	0.0340425	0.256063	0.0320122	1.34451	0.24624	1	-0.0213415	0.597561	0.43951	ac*	1	ac*	+000	none
N	D	Am	B	304616	2359	0.0892857	15.1786	9.78071e-05	0.00093883	0.0472689	4.2542	0.0391533	0.291101	0.0368824	1.95477	0.162074	1	-0.0187891	0.507307	0.476307	ac*	1	ac*	+000	none
U	M	Am	B	296530	2272	0.129412	31.3176	2.19079e-08	2.60915e-07	0.0534759	5.34759	0.0207509	0.161761	0.0610399	4.94424	0.0261778	0.278272	-0.0459683	2.80407	0.0940254	ac*	0.86385	ac*	+000	none
U	N	Am	B	293621	2225	0.151947	42.0894	8.71939e-11	1.14441e-09	0.0543061	5.3763	0.0204121	0.16009	0.0833983	8.92362	0.00281507	0.0397895	-0.055339	3.92907	0.0474581	ac*	0.48834	ac*	+000	none
Am	Au	Sb	D	257405	952	-0.0958231	7.4742	0.00625893	0.0484681	-0.0515971	2.16708	0.140994	0.975011	-0.0886076	2.48101	0.115228	0.926317	0.0253165	0.202532	0.652685	c*	1	c*	0000	none
Sl	D	Am	T	284246	1896	-0.0724824	8.19051	0.00421102	0.0338523	-0.0211674	0.698525	0.40328	1	-0.0627929	4.20712	0.0402546	0.386395	0.0121837	0.158388	0.690645	ac*	1	ac*	0000	none
Sb	Sl	N	U	318698	1366	-0.0557738	3.95994	0.0465954	0.323024	-0.0856245	9.33307	0.00225055	0.019827	0.0677966	1.08475	0.297638	1	-0.0932203	2.05085	0.152121	ac*	1	ac*	0000	none
Am	Au	N	M	293959	5349	-0.0552225	9.66393	0.00187921	0.0159021	-0.0489113	7.58126	0.00589783	0.0492599	-0.0486763	5.5491	0.0184902	0.206807	-0.0401366	3.77284	0.052091		0.523449		0000	none
Sl	Sb	Am	Au	281443	3300	-0.0474898	4.98643	0.0255468	0.185646	-0.0447761	4.43284	0.0352539	0.263633	0.0849558	8.15575	0.00429248	0.0581174	0.0902655	9.20708	0.00241081		0.0323008		0000	none
Am	Au	Ss	M	272803	6086	-0.0446768	8.39924	0.00375378	0.0305586	-0.036597	5.63593	0.017596	0.140575	-0.0448625	4.17221	0.0410921	0.391513	-0.0284612	1.67921	0.19503		1		0000	none
Sl	Sb	Am	T	270259	1287	-0.0443906	2.44149	0.118164	0.7875	-0.0637611	5.03713	0.0248096	0.190586	0.0918367	1.65306	0.198543	1	-0.0306122	0.183673	0.668235	ac*	1	ac*	0000	none
Am	Au	Ss	D	278319	1058	-0.0426966	1.62247	0.202747	1	0.00449438	0.0179775	0.893339	1	-0.0958904	3.35616	0.0669538	0.589853	0.0191781	0.134247	0.714069	c*	1	c*	0000	none
Am	Au	Sl	M	284306	6382	-0.0424379	7.97833	0.00473406	0.0378207	-0.0334086	4.94447	0.0261743	0.199209	-0.0608856	8.0369	0.00458339	0.0601564	-0.0424354	3.90406	0.0481696		0.491727		0000	none
Am	Au	Ss	U	268008	6088	-0.041811	7.5678	0.00594203	0.0466029	-0.044121	8.42712	0.00369666	0.0314886	-0.0338115	2.23156	0.135217	1	-0.0389344	2.95902	0.0853999		0.790249		0000	none
Am	Au	N	C	285547	6615	-0.0412574	7.79764	0.00523144	0.0415363	-0.0473696	10.2792	0.00134539	0.0121013	-0.0451727	4.60762	0.0318302	0.322372	-0.0575731	7.4845	0.00622324		0.0777142		0000	none
Am	Au	M	D	288397	6175	-0.039673	6.54604	0.0105118	0.0795331	-0.039673	6.54604	0.0105118	0.0861186	-0.0459874	4.69071	0.0303261	0.314569	-0.0459874	4.69071	0.0303261		0.333389		0000	none
Am	Au	Sl	U	279286	6297	-0.0396376	6.93658	0.00844504	0.0646568	-0.0373726	6.16648	0.0130194	0.105321	-0.0430159	3.82842	0.0503904	0.462958	-0.0381827	3.01643	0.0824246		0.779542		0000	none
Am	Au	Sb	Ss	259363	4339	-0.0377895	3.51443	0.0608368	0.411845	-0.0369768	3.36489	0.0665999	0.483974	-0.0396786	3.13461	0.0766469	0.661652	-0.038674	2.9779	0.0844087		0.786737		0000	none
Sb	Ss	Am	T	251101	1412	-0.0311751	1.21583	0.270181	1	-0.0727418	6.6195	0.0100868	0.0837033	0.103718	5.49706	0.0190484	0.208293	0.00195695	0.00195695	0.964715	ac*	1	ac*	0000	none
Sl	Ss	B	T	333948	8038	-0.0310351	5.18287	0.0228107	0.166704	-0.0213715	2.45772	0.116948	0.821986	0.00287081	0.0258373	0.872298	1	0.0194577	1.18692	0.275951	a	1	a	0000	none
Sl	Ss	Am	T	286911	1616	-0.0306834	1.35007	0.245266	1	-0.0474198	3.22455	0.0725419	0.524192	-0.0275862	0.441379	0.506457	1	-0.0689655	2.75862	0.0967316	ac*	0.882411	ac*	0000	none
Ss	Sb	N	U	296866	7310	-0.0271041	3.60485	0.0576113	0.394159	-0.0442225	9.59629	0.00194971	0.0174152	0.0213511	1.30242	0.253773	1	-0.0080504	0.185159	0.666976	a	1	a	0000	none
Am	Au	U	D	280985	6210	-0.0267255	3.07344	0.079581	0.535917	-0.0174297	1.30723	0.252897	1	-0.0445189	4.14026	0.0418748	0.396036	-0.025371	1.34466	0.246213		1		0000	none
D	C	Am	T	290400	1983	-0.0244499	0.977995	0.322694	1	0.00977995	0.156479	0.692419	1	-0.0512598	3.02433	0.0820244	0.703353	-0.00260643	0.00781929	0.929538	ac*	1	ac*	0000	none
Am	Au	Sb	N	252466	5929	-0.0225707	2.14421	0.143108	0.939139	-0.0197196	1.63673	0.200775	1	-0.0273684	1.42316	0.232884	1	-0.0210526	0.842105	0.358795		1		0000	none
Am	Au	U	C	288469	5989	-0.0195382	1.50444	0.219989	1	-0.026643	2.79751	0.0944106	0.670909	-0.0421903	3.96589	0.046431	0.432763	-0.0547576	6.68043	0.00974771		0.115026		0000	none
Am	Au	Ss	N	271373	6420	-0.00131637	0.0078982	0.929184	1	-0.00175516	0.0140412	0.905675	1	-0.0422125	3.67249	0.0553175	0.497563	-0.0431829	3.84328	0.0499457		0.505843		0000	none
Am	Au	U	M	278636	6354	0.000225378	0.000225378	0.988022	1	0.00608519	0.1643	0.685228	1	-0.0461394	4.52166	0.0334684	0.333708	-0.0338983	2.44068	0.118225		1		0000	none
Am	Au	M	C	287868	6323	0.00564175	0.135402	0.712896	1	-0.0131641	0.737189	0.390563	1	-0.0347253	2.7433	0.0976631	0.815701	-0.0698901	11.1125	0.000857466		0.0129754		0000	none
Am	Au	Sl	N	282243	6719	0.00735449	0.257407	0.611907	1	0.0102963	0.504518	0.477522	1	-0.0456853	4.52284	0.0334452	0.333708	-0.0392247	3.3341	0.0678574		0.661218		0000	none
Ss	Sb	C	M	311085	7128	0.0099524	0.45781	0.498649	1	0.015145	1.06015	0.303182	1	-0.000677507	0.00135501	0.970636	1	0.00745258	0.163957	0.68554	a	1	a	0000	none
Sb	Ss	Am	B	270103	1680	0.0159363	0.38247	0.536284	1	-0.0106242	0.169987	0.680124	1	0.0469799	1.31544	0.251413	1	-0.0201342	0.241611	0.623045	ac*	1	ac*	0000	none
Sb	Sl	C	M	334615	6277	0.0184049	1.71166	0.190771	1	0.0203839	2.09954	0.147343	1	-0.0832719	9.40973	0.00215837	0.0311931	-0.0759027	7.81798	0.0051729	a	0.0665358	a	0000	none
Am	Au	Sl	Ss	289974	4892	0.0227027	1.43027	0.23172	1	0.0277477	2.13658	0.143823	0.989252	-0.0617174	8.51699	0.00351845	0.0481443	-0.0554562	6.87657	0.00873332		0.104011		0000	none
Sb	Sl	M	U	319240	1406	0.0247678	0.79257	0.373324	1	0.0356037	1.63777	0.200632	1	-0.0367347	0.330612	0.565299	1	0.0204082	0.102041	0.749394	ac*	1	ac*	0000	none
Am	Au	D	C	289011	5979	0.0248227	2.43262	0.118834	0.787879	0.0182371	1.31307	0.25184	1	-0.0466786	4.85458	0.0275729	0.290699	-0.0583483	7.58528	0.00588469		0.074207		0000	none
Sl	Sb	Am	B	290612	1574	0.0259136	1.01063	0.314752	1	-0.00996678	0.149502	0.699012	1	0.152542	5.49153	0.0191089	0.208293	-0.0762712	1.37288	0.241317	ac*	1	ac*	0000	none
M	D	Am	T	285783	2006	0.026087	1.09565	0.295222	1	-0.026087	1.09565	0.295222	1	0.0275387	0.881239	0.347862	1	-0.0447504	2.32702	0.127145	ac*	1	ac*	0000	none
Sl	Ss	Am	B	315043	2050	0.026287	1.26177	0.261315	1	-0.0361446	2.38554	0.122462	0.856064	0.0787717	4.64753	0.0310983	0.317459	-0.0734312	4.03872	0.0444676	ac*	0.463364	ac*	0000	none
Ss	Sl	C	M	365988	8474	0.0284685	4.49802	0.0339342	0.242338	0.0374775	7.79532	0.00523819	0.044326	-0.0459139	7.30032	0.00689424	0.0860936	-0.0314756	3.43084	0.0639895	a	0.628288	a	0000	none
Sb	Sl	D	M	333516	1453	0.0305287	1.25168	0.263233	1	0.0394639	2.09159	0.148112	1	-0.00775194	0.0155039	0.900908	1	0.0387597	0.387597	0.533565	ac*	1	ac*	0000	none
N	M	Am	T	288295	1786	0.0349835	1.85413	0.173304	1	-0.00330033	0.0165017	0.897786	1	0.0176768	0.247475	0.618859	1	-0.0555556	2.44444	0.117942	ac*	1	ac*	0000	none
M	C	Am	T	288571	2076	0.0358852	2.15311	0.142281	0.938502	-0.0227273	0.863636	0.352723	1	0.00410172	0.0205086	0.886126	1	-0.076292	7.09516	0.00772924	ac*	0.0946823	ac*	0000	none
U	C	Am	T	288358	1937	0.0400493	2.6032	0.106648	0.714451	-0.0166359	0.449168	0.50273	1	0.0253906	0.660156	0.416505	1	-0.0644531	4.25391	0.0391602	ac*	0.419744	ac*	0000	none
Am	Au	U	N	277467	6502	0.0403646	7.50781	0.00614319	0.0478886	0.0438368	8.85503	0.00292282	0.0252311	-0.0431448	3.88303	0.0487765	0.451354	-0.0354746	2.62512	0.105185		0.933051		0000	none
Ss	Sl	M	U	346169	8304	0.042173	9.95282	0.00160603	0.013864	0.0275197	4.23803	0.0395281	0.292198	-0.0291679	2.77095	0.0959889	0.806958	-0.0543445	9.61897	0.00192577	a	0.0263511	a	0000	none
Ss	Sb	M	U	298031	7118	0.0454449	9.77066	0.00177319	0.0151042	0.0314944	4.69267	0.0302916	0.22919	0.021831	1.35352	0.244663	1	-0.00140845	0.0056338	0.940168	a	1	a	0000	none
Sl	D	T	Au	263873	1763	0.0588235	4.94118	0.0262242	0.189497	0.0280112	1.12045	0.289822	1	-0.0226155	0.520157	0.470775	1	-0.06588	4.41396	0.0356459	ac*	0.388552	ac*	0000	none
B	T	N	C	320590	9159	-0.0301314	4.48959	0.0341019	0.242338	-0.069363	23.7915	1.07355e-06	1.1507e-05	-0.0773894	29.6401	5.20168e-08	1.95508e-06	-0.116589	67.272	2.22045e-16	ab	7.14007e-14	ab	0---	C->T
N	C	Am	T	284451	9078	-0.151741	129.587	0	0	-0.17484	172.043	0	0	-0.047441	9.63052	0.0019137	0.0288933	-0.0778219	25.9147	3.57e-07	abc	8.19977e-06	abc	--0-	C->T
U	C	B	T	324007	8856	-0.105128	55.8228	7.92699e-14	1.19953e-12	-0.114235	65.9135	4.44089e-16	9.21297e-15	-0.0444848	8.71902	0.00314907	0.0435533	-0.0549251	13.2919	0.000266559	ab	0.00457145	ab	--0-	C->T
Sb	D	B	T	284584	7540	-0.0807989	28.7644	8.17394e-08	9.47174e-07	-0.111666	54.9396	1.24345e-13	2.02452e-12	-0.0477922	8.79377	0.00302262	0.0422587	-0.0831169	26.5974	2.5058e-07	ab	6.19818e-06	ab	--0-	D->T
U	D	Am	T	278355	8749	-0.150998	125.63	0	0	-0.170236	159.681	0	0	-0.0525282	11.241	0.000800083	0.0133649	-0.0785469	25.135	5.35e-07	abc	1.18644e-05	abc	--0-	D->T
Sl	D	B	T	326416	8789	-0.0653227	22.0138	2.70702e-06	2.92594e-05	-0.110293	62.7565	2.33147e-15	4.41004e-14	-0.0246969	2.71666	0.0993057	0.824069	-0.0767849	26.2604	2.98338e-07	ab	7.10618e-06	ab	--0-	D->T
U	D	T	Au	256788	7892	0.135244	90.6136	0	0	0.175616	152.786	0	0	-0.0800654	23.5392	1.22e-06	3.92303e-05	-0.0255991	2.40632	0.120846	ab	1	ab	++-0	D->T
D	Sb	M	U	297586	7813	0.0559304	14.3741	0.000149849	0.00139668	0.0441785	8.96823	0.00274715	0.0238749	0.0938776	36.7061	1.37e-09	7.66151e-08	0.0809124	27.2675	1.77e-07	ab	4.743e-06	ab	+0++	M->D
M	C	B	T	326498	9132	-0.0999222	51.36	7.68829e-13	1.12375e-11	-0.113142	65.8484	4.44089e-16	9.21297e-15	-0.00970874	0.446602	0.503953	1	-0.0240608	2.74293	0.0976855	ab	0.884837	ab	--00	MC<=>T
N	D	Am	T	281699	8990	-0.150515	127.636	0	0	-0.176784	176.077	0	0	-0.0973409	39.9098	2.66e-10	1.62924e-08	-0.132479	73.9231	0	abc	0	abc	----	none
B	T	Sl	C	331590	9137	0.0657025	20.8934	4.85568e-06	5.07769e-05	-0.0202479	1.9843	0.158938	1	-0.0431084	9.61318	0.00193185	0.0288933	-0.123526	78.9331	0	ab	0	ab	+00-	none
Sb	D	T	Au	237797	7111	0.199561	181.401	0	0	0.180241	147.978	0	0	-0.0955092	28.8438	7.85e-08	2.80471e-06	-0.12334	48.1025	4.05e-12	abc	2.60463e-10	abc	++--	none
B	T	Sb	M	283664	7954	0.0365541	5.739	0.0165922	0.123362	-0.0114086	0.559022	0.454655	1	-0.0718835	22.7152	1.87876e-06	5.49212e-05	-0.118744	61.9845	3.44169e-15	ab	8.85367e-13	ab	00--	none
B	T	Sb	C	288222	7890	0.0320728	4.29775	0.0381628	0.269706	-0.0296793	3.68023	0.0550613	0.402397	-0.0582939	15.0981	0.000102064	0.00221552	-0.116363	60.1596	8.77076e-15	ab	1.61161e-12	ab	00--	none
Ss	D	T	Au	254405	7728	0.192013	182.796	0	0	0.177894	156.903	0	0	-0.0944951	30.3329	3.64e-08	1.51029e-06	-0.115102	45.0047	1.97e-11	abc	1.05579e-09	abc	++--	none
B	T	Ss	M	309886	8755	0.0506835	12.2147	0.000474139	0.00417709	-0.0132492	0.8347	0.360917	1	-0.0496247	11.8107	0.000588921	0.0103766	-0.113011	61.2519	4.996e-15	ab	1.07101e-12	ab	+00-	none
B	T	Sl	M	321548	9001	0.0682382	22.5186	2.08118e-06	2.26855e-05	0.00744417	0.26799	0.604683	1	-0.0504808	12.7212	0.000361543	0.00673957	-0.109375	59.7188	1.09912e-14	ab	1.76716e-12	ab	+0--	none
B	T	U	D	313719	8821	-0.107594	54.1196	1.88627e-13	2.78873e-12	-0.112299	58.9572	1.60982e-14	2.83646e-13	-0.104	52.728	3.83138e-13	4.48006e-11	-0.108513	57.4033	3.55271e-14	abc	5.07737e-12	abc	----	none
Sb	D	Am	T	248985	7550	-0.210355	217.086	0	0	-0.185895	169.536	0	0	-0.138202	63.2963	1.78e-15	7.63168e-13	-0.101992	34.4731	4.32e-09	abc	1.54349e-07	abc	----	none
B	T	Sl	U	314654	8935	0.0805994	32.0786	1.48061e-08	1.77983e-07	0.0344269	5.85257	0.0155543	0.125041	-0.054238	14.2646	0.000158825	0.00324265	-0.101258	49.7177	1.77536e-12	b	1.52236e-10	b	+0--	none
B	T	U	M	312863	9075	-0.0292921	4.21806	0.0399958	0.281115	-0.03214	5.07811	0.0242297	0.187742	-0.0966952	45.8335	1.2874e-11	9.74061e-10	-0.0995512	48.581	3.16924e-12	b	2.39788e-10	b	00--	none
B	T	N	D	316120	8967	-0.118658	67.1606	2.22045e-16	3.75793e-15	-0.135849	88.0302	0	0	-0.0785024	30.6159	3.14499e-08	1.3949e-06	-0.0950081	44.8438	2.13396e-11	abc	1.09791e-09	abc	----	none
Sb	C	T	Au	240764	7308	0.190962	167.856	0	0	0.157506	114.192	0	0	-0.0489965	8.13341	0.00434569	0.0582249	-0.094451	30.2243	3.85e-08	ab	1.238e-06	ab	++0-	none
Ss	D	B	T	314207	8486	-0.039463	7.65582	0.00565895	0.044655	-0.0899105	39.7404	2.90057e-10	3.96896e-09	-0.0362552	5.72832	0.0166935	0.190016	-0.093162	37.8238	7.74324e-10	ab	2.84561e-08	ab	0-0-	none
Ss	D	Am	T	275347	8527	-0.205781	234.385	0	0	-0.182656	184.665	0	0	-0.124056	57.0658	4.22e-14	7.75418e-12	-0.0895361	29.726	4.98e-08	abc	1.56231e-06	abc	----	none
Ss	C	T	Au	255764	7904	0.198307	195.134	0	0	0.157195	122.612	0	0	-0.0279759	2.85354	0.0911731	0.771515	-0.0839276	25.6818	4.03e-07	ab	9.09393e-06	ab	++0-	none
Sl	N	B	T	314757	9040	0.0865366	37.9896	7.11245e-10	8.96893e-09	0.0605165	18.5786	1.63045e-05	0.00016384	-0.0540037	14.095	0.000173808	0.0034931	-0.081316	31.9572	1.5761e-08	b	5.33484e-07	b	++--	none
Sl	C	T	Au	266111	8137	0.187817	180.68	0	0	0.153846	121.231	0	0	-0.0334928	4.2201	0.0399479	0.386335	-0.0797448	23.9234	1e-06	ab	2.10859e-05	ab	++0-	none
N	D	T	Au	258742	8084	0.137137	93.9389	0	0	0.171972	147.724	0	0	-0.119729	55.0755	1.16e-13	1.86505e-11	-0.0744404	21.29	3.95e-06	abc	7.9385e-05	abc	++--	none
M	D	B	T	321377	8841	-0.107783	58.9574	1.60982e-14	2.58827e-13	-0.105813	56.8215	4.77396e-14	8.07954e-13	-0.071796	23.0465	1.58128e-06	4.73001e-05	-0.0695594	21.633	3.30128e-06	ab	6.74005e-05	ab	----	none
Sb	U	T	Au	234479	7379	0.191747	163.944	0	0	0.13882	85.9298	0	0	-0.00276702	0.0276702	0.867887	1	-0.0680686	16.7449	4.28e-05	ab	0.000797841	ab	++0-	none
Ss	U	T	Au	248928	7897	0.191348	176.04	0	0	0.146007	102.497	0	0	-0.00731835	0.204914	0.650784	1	-0.0642969	15.817	6.98e-05	ab	0.0012645	ab	++0-	none
Sb	M	T	Au	237859	7357	0.19034	165.025	0	0	0.169704	131.181	0	0	-0.0368009	4.67372	0.0306276	0.315155	-0.0640394	14.1527	0.000168554	ab	0.00296987	ab	++0-	none
N	C	T	Au	260873	8178	0.146439	107.779	0	0	0.150418	113.716	0	0	-0.0614669	14.6291	0.000130876	0.00271512	-0.0563017	12.2738	0.000459372	ab	0.00711882	ab	++--	none
D	Sl	C	U	366917	9174	0.10664	56.5191	5.56e-14	8.51367e-13	0.082495	33.8229	6.04e-09	7.76888e-08	0.0765006	29.8352	4.7e-08	1.83192e-06	0.0529619	14.2997	0.000155888	ab	0.00278485	ab	++++	none
D	C	B	T	327730	8850	-0.0993197	50.7524	1.04783e-12	1.51434e-11	-0.11759	71.1419	0	0	0.0847304	31.6892	1.80928e-08	8.61913e-07	0.0634345	17.7617	2.50377e-05	ab	0.000480663	ab	--++	none
D	Sl	C	N	368018	9977	0.127591	96.5867	0	0	0.130288	100.713	0	0	0.0684825	24.1058	9.12e-07	3.00782e-05	0.0715953	26.3471	2.85e-07	ab	6.91656e-06	ab	++++	none
C	U	D	Sb	309954	7663	0.0940606	38.2826	6.12046e-10	7.79443e-09	0.0866651	32.4994	1.19228e-08	1.51837e-07	0.0909976	34.0331	5.41827e-09	2.78767e-07	0.0832117	28.4584	9.57338e-08	ab	2.73637e-06	ab	++++	none
D	Ss	C	N	355955	9669	0.115955	77.1099	0	0	0.103051	60.9034	6e-15	1.07187e-13	0.101403	52.02	5.49e-13	5.43188e-11	0.086776	38.0947	6.74e-10	ab	2.54978e-08	ab	++++	none
D	Sl	C	M	367748	9541	0.0422587	9.80401	0.00174132	0.0149317	0.031694	5.51475	0.0188567	0.148799	0.0981	49.6386	1.85e-12	1.58636e-10	0.0868554	38.9112	4.44e-10	ab	1.73058e-08	ab	00++	none
D	Ss	M	U	336686	8995	0.0539719	15.328	9.04e-05	0.000874255	0.054352	15.5447	8.06e-05	0.000756721	0.0933722	41.8308	9.95e-11	6.73583e-09	0.0937891	42.2051	8.22e-11	ab	3.77603e-09	ab	++++	none
D	Sb	C	M	309912	7895	0.0284824	3.64575	0.0562125	0.386645	0.0191366	1.64575	0.199538	1	0.109462	51.666	6.58e-13	6.04532e-11	0.0997217	42.8803	5.82e-11	ab	2.77256e-09	ab	00++	none
D	Ss	C	U	355480	8979	0.0972906	46.1158	1.11e-11	1.51886e-10	0.101396	50.0895	1.47e-12	2.30582e-11	0.0961423	46.2445	1.04e-11	8.36055e-10	0.10014	50.1701	1.41e-12	ab	1.29543e-10	ab	++++	none
D	Sb	C	N	308431	8239	0.109417	58.1004	2.49e-14	3.95399e-13	0.115186	64.3892	9.99e-16	2.03961e-14	0.0963968	39.7155	2.94e-10	1.71888e-08	0.102948	45.2971	1.69e-11	ab	9.45106e-10	ab	++++	none
D	Ss	C	M	354145	9143	0.0274704	3.95574	0.0467117	0.323024	0.0244182	3.12552	0.0770751	0.553837	0.10725	57.5932	3.22e-14	6.90281e-12	0.104054	54.2123	1.8e-13	ab	2.10475e-11	ab	00++	none
Sb	C	Am	T	253720	7849	-0.196599	190.897	0	0	-0.164608	133.826	0	0	-0.09326	31.6151	1.88e-08	8.63617e-07	-0.0497937	9.01265	0.00268117	abc	0.0355528	abc	---0	none
Sb	M	Am	T	248870	7845	-0.198196	191.656	0	0	-0.166223	134.807	0	0	-0.0811989	24.1973	8.7e-07	2.94481e-05	-0.0386921	5.49428	0.0190788	abc	0.215262	abc	---0	none
Ss	C	Am	T	278496	8719	-0.198328	216.375	0	0	-0.172514	163.716	0	0	-0.0738793	21.7944	3.03e-06	8.4724e-05	-0.0383171	5.86251	0.0154667	abc	0.177624	abc	---0	none
Sb	U	Am	T	245519	7867	-0.199498	190.121	0	0	-0.150094	107.618	0	0	-0.0653083	16.3271	5.33e-05	0.00120275	-0.00365726	0.0512017	0.820985	abc	1	abc	---0	none
Ss	M	Am	T	272346	8742	-0.203309	224.86	0	0	-0.170588	158.306	0	0	-0.0558151	12.67	0.000371564	0.00682743	-0.0120482	0.590361	0.442279	abc	1	abc	---0	none
Sb	N	Am	B	261557	8894	-0.142543	110.898	0	0	-0.0883107	42.5658	6.83e-11	9.98296e-10	-0.0190432	1.56154	0.21144	1	0.0496981	10.6354	0.00110944	abc	0.0164023	abc	--00	SbN<=>B
Sb	N	Am	T	245235	8030	-0.195919	184.36	0	0	-0.156777	118.053	0	0	-0.0301801	3.59143	0.0580783	0.518768	0.0174994	1.20746	0.271836	abc	1	abc	--00	SbN<=>T
Sb	N	T	Au	233791	7538	0.187028	157.478	0	0	0.145269	95.0058	0	0	0.0302539	3.38844	0.0656551	0.582401	-0.0205294	1.56024	0.21163	ab	1	ab	++00	SbN<=>T
Sl	N	Am	B	301722	10354	-0.140856	127.475	0	0	-0.094786	57.7247	3.02e-14	5.17925e-13	0.0172309	1.46463	0.226196	1	0.0772349	29.4265	5.81e-08	abc	1.73792e-06	abc	--0+	Sl->B
Sl	N	Am	T	278553	9182	-0.198921	220.006	0	0	-0.16295	147.632	0	0	0.00806813	0.290453	0.589931	1	0.0528911	12.4823	0.000410827	abc	0.00660527	abc	--0+	Sl->T
Sl	M	Am	T	281864	9017	-0.195598	215.549	0	0	-0.164004	151.54	0	0	-0.0437887	8.05712	0.00453253	0.0601022	-0.00142789	0.00856735	0.926253	abc	1	abc	--00	SlM<=>T
Sl	M	T	Au	261145	8159	0.183479	169.535	0	0	0.162033	132.219	0	0	-0.0148167	0.844554	0.358098	1	-0.0428906	7.07694	0.00780821	ab	0.0947473	ab	++00	SlM<=>T
Sl	N	T	Au	258028	8344	0.186163	173.318	0	0	0.141372	99.9498	0	0	0.0484775	9.64702	0.00189659	0.0288933	-0.00609013	0.152253	0.696391	ab	1	ab	++00	SlN<=>T
Sl	U	Am	T	277119	8857	-0.190502	198.694	0	0	-0.153607	129.184	0	0	-0.029769	3.72112	0.0537282	0.486671	0.0183377	1.412	0.234724	abc	1	abc	--00	SlU<=>T
Sl	U	T	Au	256798	8018	0.182298	163.704	0	0	0.135607	90.5855	0	0	0.0080415	0.249287	0.617578	1	-0.0516213	10.2726	0.00135018	ab	0.019513	ab	++00	SlU<=>T
Ss	N	Am	B	291447	9949	-0.150203	138.638	0	0	-0.0978031	58.7797	1.77e-14	3.07654e-13	0.00734214	0.256975	0.612206	1	0.0748899	26.7357	2.33e-07	abc	5.87634e-06	abc	--0+	Ss->B
Ss	U	Am	B	288684	9704	-0.160113	154.509	0	0	-0.0715115	30.8215	2.83e-08	3.40192e-07	-0.0375324	6.53063	0.0106032	0.12628	0.0776531	27.9551	1.24e-07	abc	3.46725e-06	abc	--0+	Ss->B
Ss	N	B	Au	267392	9073	0.13234	97.5344	0	0	0.0741605	30.6283	3.13e-08	3.72771e-07	0.0688241	20.7849	5.14e-06	0.000137735	-0.00501367	0.110301	0.739802	ab	1	ab	+++0	Ss->B
Ss	M	T	Au	253023	7957	0.192526	182.515	0	0	0.168968	140.582	0	0	-0.0228433	1.94168	0.163486	1	-0.0540177	10.8576	0.00098393	ab	0.0147159	ab	++00	SsM<=>T
Ss	N	Am	T	269352	8894	-0.192767	199.321	0	0	-0.161074	139.168	0	0	-0.00857872	0.317412	0.573167	1	0.030837	4.10132	0.0428497	abc	0.451762	abc	--00	SsN<=>T
Ss	N	T	Au	249209	8109	0.183186	162.852	0	0	0.142798	98.9592	0	0	0.0332829	4.39334	0.0360795	0.356976	-0.0161372	1.03278	0.309507	ab	1	ab	++00	SsN<=>T
Ss	Sb	M	N	314579	6129	0.120334	48.4948	3.31e-12	4.67852e-11	0.128098	54.954	1.23e-13	2.02452e-12	0.00422215	0.054888	0.814766	1	0.0126665	0.493992	0.482152	b	1	b	++00	SsSb<=>M
Ss	Sl	M	N	366882	7172	0.116812	54.7848	1.34e-13	2.00414e-12	0.12528	63.0159	2e-15	3.89769e-14	-0.039705	5.55871	0.018389	0.206807	-0.0300624	3.18661	0.0742437	b	0.71265	b	++00	SsSl<=>M
Ss	U	Am	T	268912	8702	-0.193883	199.118	0	0	-0.157636	131.626	0	0	-0.0435818	7.97547	0.00474154	0.0609875	0.00214337	0.0192903	0.889537	abc	1	abc	--00	SsU<=>T
U	M	Am	T	277895	8992	-0.162841	147.859	0	0	-0.162482	147.209	0	0	-0.0124501	0.659854	0.416611	1	-0.0119803	0.610994	0.434414	abc	1	abc	--00	UM<=>T
U	M	T	Au	257173	8078	0.138733	96.0032	0	0	0.157979	124.488	0	0	-0.0224075	1.92705	0.165082	1	0.00260552	0.0260552	0.871765	ab	1	ab	++00	UM<=>T
U	N	Am	T	274324	9061	-0.160844	142.186	0	0	-0.15393	130.225	0	0	0.0316514	4.36789	0.0366223	0.35958	0.040367	7.10459	0.00768869	abc	0.0946823	abc	--00	UN<=>T
U	N	T	Au	252286	8108	0.140635	96.616	0	0	0.141453	97.7443	0	0	0.0452801	8.01458	0.00464022	0.0602871	0.0463034	8.38092	0.00379181	ab	0.0492644	ab	++00	UN<=>T
	Average			292602	6737.51
	Min			233791	952
	Max			379867	10354
								0
								#DIV/0!
